# Reconstructing the history of founder events using genome-wide patterns of allele sharing across individuals

**DOI:** 10.1101/2020.09.07.286450

**Authors:** Rémi Tournebize, Gillian Chu, Priya Moorjani

**Affiliations:** Department of Molecular and Cell Biology, University of California, Berkeley, CA; Department of Electrical Engineering and Computer Science, University of California, Berkeley, CA; Center for Computational Biology, University of California, Berkeley, CA

## Abstract

Founder events play a critical role in shaping genetic diversity, impacting the fitness of a species and disease risk in humans. Yet our understanding of the prevalence and distribution of founder events in humans and other species remains incomplete, as most existing methods for characterizing founder events require large sample sizes or phased genomes. To learn about the frequency and evolutionary history of founder events, we introduce *ASCEND* (Allele Sharing Correlation for the Estimation of Non-equilibrium Demography), a flexible two-locus method to infer the age and strength of founder events. This method uses the correlation in allele sharing across the genome between pairs of individuals to recover signatures of past bottlenecks. By performing coalescent simulations, we show that *ASCEND* can reliably estimate the parameters of founder events under a range of demographic scenarios, with genotype or sequence data. We apply *ASCEND* to ~5,000 worldwide human samples (~3,500 present-day and ~1,500 ancient individuals), and ~1,000 domesticated dog samples. In both species, we find pervasive evidence of founder events in the recent past. In humans, over half of the populations surveyed in our study had evidence for a founder events in the past 10,000 years, associated with geographic isolation, modes of sustenance, and historical invasions and epidemics. We document that island populations have historically maintained lower population sizes than continental groups, ancient hunter-gatherers had stronger founder events than Neolithic Farmers or Steppe Pastoralists, and periods of epidemics such as smallpox were accompanied by major population crashes. Many present-day groups--including Central & South Americans, Oceanians and South Asians--have experienced founder events stronger than estimated in Ashkenazi Jews who have high rates of recessive diseases due to their history of founder events. In dogs, we uncovered extreme founder events in most groups, more than ten times stronger than the median strength of founder events in humans. These founder events occurred during the last 25 generations and are likely related to the establishment of dog breeds during Victorian times. Our results highlight a widespread history of founder events in humans and dogs, and provide insights about the demographic and cultural processes underlying these events.
