## Supplementary Table S1 for "Reconstructing the history of founder events using genome-wide patterns of allele sharing across individuals"

### Sheet: Data curation
Population	Present-day/Ancient DNA	Dataset*	Age (calBP)**	Initial number of samples	Samples removed because close relatives^	Sample size post-curation^	Exclusion criterion***		Footnotes:
AA	Present	HO37	0	12	2	10			* Dataset:
Abkhasian	Present	HO37	0	9	0	9			HO37: v37, Reich Lab website
Achary	Present	IndiaHO	0	2	NA	NA	(1)		IndiaHO: Nakatsuka et al. (2017)
Adi_Dravider	Present	IndiaHO	0	8	0	8			HO42: v42, Reich Lab website
Adi_Dravider(MPS_Patient_p.Cys79Arg)	Present	IndiaHO	0	2	NA	NA	(1)		Behar: Behar et al. (2010)
Adiyan	Present	IndiaHO	0	2	NA	NA	(1)		** Column D specifies the average sampling age of the population in calibrated radiocarbon age (conventional radiocarbon age, defined as 1950 CE)
Adygei	Present	HO37	0	18	2	16			^ Samples because of close relatives were removed based on either one of the following criteria:
Afar.WGA	Present	HO37	0	5	NA	NA	(4)		- pairwise genetic sharing π with any other individual greater than 45%
Agamudayar	Present	IndiaHO	0	1	NA	NA	(1)		- π greater than 12.5% and at least one identity by descent segment that is longer than 65 cM with any other individual
Agarwal	Present	IndiaHO	0	36	0	36			Note, the value "NA" indicates populations for which no curation was performed because their initial sample size in the origina dataset was already below 5.
Ain_Touta.WGA	Present	HO37	0	3	NA	NA	(1), (4)
Albanian	Present	HO37	0	7	1	6			*** Exclusion criteria specifies the reason of excluding a population from the ASCEND analysis:
Aleut	Present	HO37	0	9	4	5			(1) Groups with less than 5 individuals
Algerian	Present	HO37	0	7	2	5			(2) Groups with post-filtering sample sizes of less than 5 individuals
Altaian	Present	HO37	0	10	1	9			(3) Groups with label “Ignore” in the original dataset – usually indicates duplicates, relatives or low quality samples
Ami	Present	HO37	0	12	2	10			(4) Groups with samples generated by whole genome amplification, indicated with suffix “.WGA”
Anatolia_EBA	Ancient	HO37	4594	6	1	5			(5) Groups with samples indicated as low coverage or outliers
Anatolia_IA	Ancient	HO37	2900	2	NA	NA	(1)
Anatolia_MLBA	Ancient	HO37	3800	5	0	5
Anatolia_N	Ancient	HO37	8166	25	0	25
Anatolia_N_Barcin	Ancient	HO42	8210	22	0	22
Anatolia_N_Boncuklu	Ancient	HO37	10102	4	NA	NA	(1)
Anatolia_N_Boncuklu_2	Ancient	HO42	10033	9	0	9
Anatolia_N_Mentese	Ancient	HO42	7930	4	NA	NA	(1)
Anatolia_TepecikCiftlik_N.SG	Ancient	HO42	8404	4	NA	NA	(1)
Ansari	Present	IndiaHO	0	5	0	5
Argentina_ArroyoSeco2_7700BP	Ancient	HO37	7854	7	1	6
Argentina_Fuego_Patagonian	Ancient	HO37	100	4	NA	NA	(1)
Argentina_Fuego_Patagonian_LowCov	Ancient	HO37	NA	2	NA	NA	(1)
Argentina_LagunaChica_6800BP	Ancient	HO37	7208	3	NA	NA	(1)
Armenia_C	Ancient	HO42	6048	5	0	5
Armenia_EBA	Ancient	HO37	4709	3	NA	NA	(1)
Armenia_LBA	Ancient	HO37	2990	5	0	5
Armenia_LchashenMetsamor	Ancient	HO37	3214	2	NA	NA	(1)
Armenia_MBA	Ancient	HO37	3476	4	NA	NA	(1)
Armenian	Present	HO37	0	12	1	11
Armenian.WGA	Present	HO37	0	3	NA	NA	(1), (4)
Arunthatiar	Present	IndiaHO	0	18	0	18
ASO	Ancient	HO37	1975	7	3	4	(2)
Assyrian	Present	HO37	0	11	0	11
Assyrian.WGA	Present	HO37	0	4	NA	NA	(1), (4)
Assyrian.WGA_outlier	Present	HO37	0	1	NA	NA	(1), (4)
Asur	Present	IndiaHO	0	10	0	10
Atayal	Present	HO37	0	10	1	9
Australian	Present	HO37	0	5	3	2	(2)
Austria_LBK_EN	Ancient	HO37	6986	8	0	8
Avar	Present	HO37	0	1	NA	NA	(1)
Aymara	Present	HO37	0	1	NA	NA	(1)
Azeri.WGA	Present	HO37	0	3	NA	NA	(1), (4)
Backward_Caste	Present	IndiaHO	0	4	NA	NA	(1)
Baiga	Present	IndiaHO	0	2	NA	NA	(1)
Baiswar	Present	IndiaHO	0	4	NA	NA	(1)
Baja_Mexico	Ancient	HO37	2700	2	NA	NA	(1)
Balkar	Present	HO37	0	10	0	10
Balochi	Present	HO37	0	22	2	20
Balochi	Present	IndiaHO	0	18	0	18
Baniya	Present	IndiaHO	0	4	NA	NA	(1)
Baniyas	Present	IndiaHO	0	7	2	5
BantuHerero	Present	HO37	0	2	NA	NA	(1)
BantuKenya	Present	HO37	0	8	2	6
BantuSA	Present	HO37	0	5	0	5
BantuSA_Ovambo	Present	HO37	0	1	NA	NA	(1)
BantuTswana	Present	HO37	0	2	NA	NA	(1)
Barela	Present	IndiaHO	0	2	NA	NA	(1)
Bashkir	Present	HO37	0	3	NA	NA	(1)
Basque	Present	HO37	0	31	2	29
Batudi	Present	IndiaHO	0	6	0	6
BedouinA	Present	HO37	0	25	0	25
BedouinB	Present	HO37	0	21	2	19
Belarusian	Present	HO37	0	10	0	10
Belize_SakiTzul_7400BP	Ancient	HO37	7382	2	NA	NA	(1)
BEN	Present	HO37	0	1	NA	NA	(1)
Bengali	Present	HO37	0	9	2	7
Bengali	Present	IndiaHO	0	7	0	7
Bergamo	Present	HO37	0	2	NA	NA	(1)
Bestha	Present	IndiaHO	0	4	NA	NA	(1)
Bharia	Present	IndiaHO	0	7	0	7
Bhil	Present	IndiaHO	0	8	0	8
Bhilala	Present	IndiaHO	0	3	NA	NA	(1)
Bhumihar_Bihar	Present	IndiaHO	0	7	0	7
Bhumihar_UP	Present	IndiaHO	0	7	0	7
Bhumij_Jharkhand	Present	IndiaHO	0	4	NA	NA	(1)
Bhumij_Orissa	Present	IndiaHO	0	7	0	7
Bhunjiya	Present	IndiaHO	0	5	0	5
Biaka	Present	HO37	0	22	2	20
Bink	Present	IndiaHO	0	3	NA	NA	(1)
Birhor	Present	HO37	0	9	0	9
Birhor	Present	IndiaHO	0	4	NA	NA	(1)
Bolivian	Present	HO37	0	7	0	7
Bondo	Present	IndiaHO	0	2	NA	NA	(1)
Bougainville	Present	HO37	0	2	NA	NA	(1)
Brahmin	Present	HO37	0	2	NA	NA	(1)
Brahmin_Bhatt	Present	IndiaHO	0	3	NA	NA	(1)
Brahmin_Catholic_Goa	Present	IndiaHO	0	14	0	14
Brahmin_Catholic_Kumta	Present	IndiaHO	0	10	1	9
Brahmin_Catholic_Mangalore	Present	IndiaHO	0	7	0	7
Brahmin_Haryana	Present	IndiaHO	0	3	NA	NA	(1)
Brahmin_Karnataka	Present	IndiaHO	0	4	NA	NA	(1)
Brahmin_Nepal	Present	IndiaHO	0	4	NA	NA	(1)
Brahmin_Tiwari	Present	IndiaHO	0	15	0	15
Brahmin_UP	Present	HO37	0	10	0	10
Brahmin_UP	Present	IndiaHO	0	5	0	5
Brahmin_Uttrakhand	Present	IndiaHO	0	6	0	6
Brahmin_Vaidik	Present	IndiaHO	0	25	0	25
Brahui	Present	HO37	0	23	2	21
Brahui	Present	IndiaHO	0	19	0	19
Brazil_Botocudo	Ancient	HO37	300	2	NA	NA	(1)
Brazil_Jabuticabeira2_2000BP	Ancient	HO37	1801	4	NA	NA	(1)
Brazil_LapaDoSanto_9600BP	Ancient	HO37	9514	6	1	5
Brazil_Laranjal_6700BP	Ancient	HO37	6672	2	NA	NA	(1)
Brazil_Sumidouro_10100BP	Ancient	HO37	10155	5	0	5
Budagajangam	Present	IndiaHO	0	2	NA	NA	(1)
Bulgaria_Beli_Breyag_EBA	Ancient	HO37	4450	2	NA	NA	(1)
Bulgaria_C	Ancient	HO37	6378	4	NA	NA	(1)
Bulgaria_EBA	Ancient	HO37	4933	5	2	3	(2)
Bulgaria_Late_C	Ancient	HO37	6399	5	0	5
Bulgaria_MP_N	Ancient	HO37	7801	9	1	8
Bulgaria_N	Ancient	HO37	7646	5	0	5
Bulgaria_Varna_EN1	Ancient	HO37	6454	2	NA	NA	(1)
Bulgaria_Varna_EN2	Ancient	HO37	6560	2	NA	NA	(1)
Bulgarian	Present	HO37	0	12	2	10
Burbur.WGA	Present	HO37	0	5	NA	NA	(4)
Burmese	Present	HO37	0	12	1	11
Burusho	Present	HO37	0	25	2	23
Burusho	Present	IndiaHO	0	20	0	20
Buryat	Present	HO37	0	4	NA	NA	(1)
Cambodian	Present	HO37	0	10	2	8
Canary_Islander	Present	HO37	0	2	NA	NA	(1)
Canary_Islands_Guanche_mummy	Ancient	HO37	1072	5	0	5
Chakehshanega	Present	IndiaHO	0	3	NA	NA	(1)
Chakkiliyan	Present	IndiaHO	0	16	0	16
Chamada	Present	IndiaHO	0	3	NA	NA	(1)
Chamar_Haryana	Present	IndiaHO	0	4	NA	NA	(1)
Chamar_UP	Present	IndiaHO	0	2	NA	NA	(1)
Chane	Present	HO37	0	1	NA	NA	(1)
Changpa	Present	IndiaHO	0	2	NA	NA	(1)
Chaudhary	Present	IndiaHO	0	4	NA	NA	(1)
Chauhan	Present	IndiaHO	0	4	NA	NA	(1)
Chaurasia	Present	IndiaHO	0	9	0	9
Chechen	Present	HO37	0	10	1	9
Chile_Conchali_700BP	Ancient	HO37	710	2	NA	NA	(1)
Chile_Fuego_Patagonian	Ancient	HO37	100	4	NA	NA	(1)
Chile_Kaweskar_1000BP	Ancient	HO37	1028	2	NA	NA	(1)
Chile_Yamana_1000BP	Ancient	HO37	905	2	NA	NA	(1)
Chimp.REF	Present	HO37	0	1	NA	NA	(1)
China_Lahu	Present	HO37	0	10	2	8
Chipewyan	Present	HO37	0	2	NA	NA	(1)
Chipi	Present	IndiaHO	0	3	NA	NA	(1)
Chukchi	Present	HO37	0	21	1	20
Chukchi1	Present	HO37	0	3	NA	NA	(1)
Chuvash	Present	HO37	0	10	0	10
Coorghi	Present	IndiaHO	0	5	0	5
Cree	Present	HO37	0	2	NA	NA	(1)
Crete	Present	HO37	0	2	NA	NA	(1)
Croatia_Cardial_N	Ancient	HO37	7837	3	NA	NA	(1)
Croatia_Impressa_EN	Ancient	HO37	7561	2	NA	NA	(1)
Croatia_MBA	Ancient	HO37	3521	2	NA	NA	(1)
Croatia_Sopot_MN	Ancient	HO37	6973	4	NA	NA	(1)
Croatia_Vucedol	Ancient	HO37	4738	2	NA	NA	(1)
Croatian	Present	HO37	0	10	0	10
Cypriot	Present	HO37	0	8	0	8
Czech	Present	HO37	0	11	1	10
Czech_Bell_Beaker	Ancient	HO37	4178	36	1	35
Czech_Corded_Ware	Ancient	HO37	4200	2	NA	NA	(1)
Czech_EBA	Ancient	HO37	4079	10	3	7
Czech_HallstattBylany	Ancient	HO37	2616	2	NA	NA	(1)
Czech_N	Ancient	HO37	6364	2	NA	NA	(1)
Czech_Protounetice_EBA	Ancient	HO37	4100	2	NA	NA	(1)
Czech_Unetice_EBA	Ancient	HO37	4250	2	NA	NA	(1)
Dai	Present	HO37	0	15	6	9
Datog	Present	HO37	0	3	NA	NA	(1)
Daur	Present	HO37	0	10	1	9
Dawoodi	Present	IndiaHO	0	2	NA	NA	(1)
Denisova	Ancient	HO37	NA	2	NA	NA	(1)
Denisova_light	Present	HO37	0	1	NA	NA	(1)
Denmark_BA	Ancient	HO37	3333	2	NA	NA	(1)
Denmark_LN	Ancient	HO37	4046	2	NA	NA	(1)
Devendrakulathan	Present	IndiaHO	0	1	NA	NA	(1)
Devendrakulathan(MPS_Patient_p.Cys79Arg)	Present	IndiaHO	0	3	NA	NA	(1)
Dharikhar	Present	IndiaHO	0	3	NA	NA	(1)
Dhobi	Present	IndiaHO	0	8	0	8
Dhokkali	Present	IndiaHO	0	2	NA	NA	(1)
Didayi	Present	IndiaHO	0	2	NA	NA	(1)
Dinka	Present	HO37	0	4	NA	NA	(1)
Dogra	Present	IndiaHO	0	5	0	5
Dolgan	Present	HO37	0	4	NA	NA	(1)
Druze	Present	HO37	0	41	4	37
Dudhekula	Present	IndiaHO	0	4	NA	NA	(1)
Dungan	Present	HO37	0	2	NA	NA	(1)
Dushadh	Present	IndiaHO	0	4	NA	NA	(1)
Dusun	Present	HO37	0	12	1	11
E_San_Nicolas	Ancient	HO37	4350	20	5	15
Ediga	Present	IndiaHO	0	3	NA	NA	(1)
Egyptian	Present	HO37	0	18	0	18
EHG	Ancient	HO42	8461	6	0	6
England_Bell_Beaker	Ancient	HO37	4148	28	1	27
England_Bell_Beaker_LowCov	Ancient	HO37	NA	2	NA	NA	(1), (5)
England_CA_EBA	Ancient	HO37	3915	25	0	25
England_IA	Ancient	HO37	2050	4	NA	NA	(1)
England_MBA	Ancient	HO37	3388	18	6	12
England_N	Ancient	HO37	5309	14	2	12
England_Roman	Ancient	HO37	1750	6	0	6
England_Saxon	Ancient	HO37	1340	8	0	8
English	Present	HO37	0	12	2	10
Eritrea	Present	HO37	0	3	NA	NA	(1)
Esan	Present	HO37	0	10	2	8
Eskimo_Chaplin	Present	HO37	0	1	NA	NA	(1)
Eskimo_ChaplinSireniki	Present	HO37	0	7	0	7
Eskimo_Naukan	Present	HO37	0	14	5	9
Eskimo_Sireniki	Present	HO37	0	2	NA	NA	(1)
Estonia_Comb_Ceramic_N	Ancient	HO37	5533	2	NA	NA	(1)
Estonia_Corded_Ware	Ancient	HO37	4499	5	0	5
Estonia_EMN_Narva	Ancient	HO37	4722	2	NA	NA	(1)
Estonia_MN_CCC	Ancient	HO37	3608	2	NA	NA	(1)
Estonian	Present	HO37	0	12	2	10
Even	Present	HO37	0	12	3	9
Finnish	Present	HO37	0	11	2	9
France_Bell_Beaker	Ancient	HO37	4241	5	0	5
France_Bell_Beaker_C	Ancient	HO37	4030	2	NA	NA	(1)
France_Bell_Beaker_lowSteppe	Ancient	HO37	4425	2	NA	NA	(1)
France_BerryAuBac	Ancient	HO37	7245	2	NA	NA	(1)
France_MN	Ancient	HO37	6348	4	NA	NA	(1)
France_Rochedane	Ancient	HO37	12960	2	NA	NA	(1)
French	Present	HO37	0	65	2	63
French_Polynesia_150BP	Ancient	HO37	128	3	NA	NA	(1)
Gadaba	Present	IndiaHO	0	1	NA	NA	(1)
Gambian	Present	HO37	0	8	2	6
Gamit	Present	IndiaHO	0	3	NA	NA	(1)
Garasia	Present	IndiaHO	0	5	0	5
Gaud_Karnataka	Present	IndiaHO	0	3	NA	NA	(1)
Gaud_Telangana	Present	IndiaHO	0	4	NA	NA	(1)
Georgian	Present	HO37	0	12	2	10
Georgian.WGA	Present	HO37	0	2	NA	NA	(1), (4)
Germany_Baalberge_MN	Ancient	HO37	5596	3	NA	NA	(1)
Germany_Bell_Beaker	Ancient	HO37	4234	44	2	42
Germany_Bell_Beaker_Augsburg	Ancient	HO37	4165	3	NA	NA	(1)
Germany_Bell_Beaker_LowCov	Ancient	HO37	NA	6	NA	NA	(5)
Germany_BenzigerodeHeimburg_LN	Ancient	HO37	4151	2	NA	NA	(1)
Germany_Blatterhohle_MN	Ancient	HO37	5489	4	NA	NA	(1)
Germany_Corded_Ware	Ancient	HO37	4386	15	0	15
Germany_Early_Medieval	Ancient	HO37	1464	27	0	27
Germany_Early_Medieval_LowCov	Ancient	HO37	NA	8	NA	NA	(5)
Germany_Falkenstein	Ancient	HO37	9200	2	NA	NA	(1)
Germany_Germany_Bell_Beaker_Augsburg	Ancient	HO37	4311	3	NA	NA	(1)
Germany_LBK_EN	Ancient	HO37	7085	25	1	24
Germany_LBK_EN_LowCov	Ancient	HO37	NA	2	NA	NA	(1), (5)
Germany_Salzmuende_MN	Ancient	HO37	5166	3	NA	NA	(1)
Germany_Unetice_EBA	Ancient	HO37	3966	6	0	6
Ghasia	Present	IndiaHO	0	4	NA	NA	(1)
Gimi	Present	HO37	0	9	1	8
Gond_Chattisgarh	Present	IndiaHO	0	3	NA	NA	(1)
Gond_MP	Present	IndiaHO	0	14	0	14
Gond_Raj	Present	IndiaHO	0	2	NA	NA	(1)
Gorait	Present	IndiaHO	0	8	1	7
Gorilla	Present	HO37	0	1	NA	NA	(1)
Gorilla.REF	Present	HO37	0	1	NA	NA	(1)
Gounder	Present	IndiaHO	0	2	NA	NA	(1)
Gowli	Present	IndiaHO	0	1	NA	NA	(1)
Greece_Late_N	Ancient	HO37	6207	2	NA	NA	(1)
Greece_Minoan_Lassithi	Ancient	HO37	4000	5	0	5
Greece_Minoan_Odigitria	Ancient	HO37	3895	5	0	5
Greece_Mycenaean	Ancient	HO37	3271	4	NA	NA	(1)
Greece_N	Ancient	HO37	8096	2	NA	NA	(1)
Greece_Peloponnese_N	Ancient	HO37	6577	6	1	5
Greek	Present	HO37	0	22	2	20
Greek_outlier.WGA	Present	HO37	0	2	NA	NA	(1), (4)
Greek.WGA	Present	HO37	0	16	NA	NA	(4)
Gugavellalar	Present	IndiaHO	0	3	NA	NA	(1)
GujaratiA	Present	HO37	0	4	NA	NA	(1)
GujaratiA	Present	IndiaHO	0	5	0	5
GujaratiB	Present	HO37	0	5	0	5
GujaratiB	Present	IndiaHO	0	5	0	5
GujaratiC	Present	HO37	0	5	0	5
GujaratiC	Present	IndiaHO	0	5	0	5
GujaratiD	Present	HO37	0	5	0	5
GujaratiD	Present	IndiaHO	0	5	0	5
Gujjar	Present	IndiaHO	0	5	0	5
Hadza1	Present	HO37	0	4	NA	NA	(1)
Hadza1_outlier	Present	HO37	0	1	NA	NA	(1)
Hakka_Taiwan	Present	HO37	0	8	0	8
Hakki_Pikki	Present	IndiaHO	0	8	3	5
Halba	Present	IndiaHO	0	3	NA	NA	(1)
Hallaki	Present	IndiaHO	0	8	0	8
Han	Present	HO37	0	47	3	44
Han_Taiwan	Present	HO37	0	10	0	10
Handigodu	Present	IndiaHO	0	11	0	11
Havik	Present	IndiaHO	0	5	0	5
Hawaiian	Present	HO37	0	1	NA	NA	(1)
Hazara	Present	HO37	0	19	3	16
Hazara	Present	IndiaHO	0	11	0	11
Hezhen	Present	HO37	0	10	2	8
hg19ref	Present	HO37	0	2	NA	NA	(1)
Hindumalayali	Present	IndiaHO	0	5	0	5
Ho_Jharkhand	Present	IndiaHO	0	1	NA	NA	(1)
Ho_Orissa	Present	IndiaHO	0	19	0	19
Hojo	Present	IndiaHO	0	3	NA	NA	(1)
Href.REF	Present	HO37	0	1	NA	NA	(1)
Huichol	Present	HO37	0	1	NA	NA	(1)
Hungarian	Present	HO37	0	22	2	20
Hungary_ALBK_Szakalhat_MN	Ancient	HO37	7050	2	NA	NA	(1)
Hungary_ALPc_Esztar_MN	Ancient	HO37	7050	2	NA	NA	(1)
Hungary_ALPc_III_MN	Ancient	HO37	7096	3	NA	NA	(1)
Hungary_ALPc_MN	Ancient	HO37	7085	5	0	5
Hungary_ALPc_Szakalhat_MN	Ancient	HO37	7050	3	NA	NA	(1)
Hungary_ALPc_Szatmar_MN	Ancient	HO37	7357	3	NA	NA	(1)
Hungary_ALPc_Tiszadob_MN	Ancient	HO37	7037	6	1	5
Hungary_BA	Ancient	HO37	4575	4	NA	NA	(1)
Hungary_Baden_LCA	Ancient	HO37	5096	13	1	12
Hungary_Balaton_Lasinja_CA	Ancient	HO37	6116	6	1	5
Hungary_Bell_Beaker	Ancient	HO37	4275	2	NA	NA	(1)
Hungary_Bell_Beaker_EBA	Ancient	HO37	4282	8	0	8
Hungary_Bu_kk_MN	Ancient	HO37	7060	2	NA	NA	(1)
Hungary_Koros_EN	Ancient	HO37	7585	6	3	3	(2)
Hungary_Koros_EN_HG	Ancient	HO37	7637	3	NA	NA	(1)
Hungary_Langobard	Ancient	HO37	1444	32	1	31
Hungary_LBA	Ancient	HO37	3140	2	NA	NA	(1)
Hungary_LBK_MN	Ancient	HO37	7065	10	1	9
Hungary_LCA	Ancient	HO37	4738	5	1	4	(2)
Hungary_Lengyel_LN	Ancient	HO37	6515	8	1	7
Hungary_Mako_EBA	Ancient	HO37	4035	2	NA	NA	(1)
Hungary_Maros	Ancient	HO37	3808	3	NA	NA	(1)
Hungary_MN	Ancient	HO37	6749	2	NA	NA	(1)
Hungary_Protoboleraz_LCA	Ancient	HO37	5625	4	NA	NA	(1)
Hungary_Scythian	Ancient	HO37	2483	5	0	5
Hungary_Sopot_LN	Ancient	HO37	6877	5	0	5
Hungary_Starcevo_EN	Ancient	HO37	7596	7	0	7
Hungary_Tisza_LN	Ancient	HO37	6700	6	1	5
Hungary_Tiszapolgar_ECA	Ancient	HO37	6200	4	NA	NA	(1)
Hungary_Vatya	Ancient	HO37	3708	6	0	6
Hungary_Vinca_MN	Ancient	HO37	7116	6	1	5
Iberia_BA	Ancient	HO37	3576	3	NA	NA	(1)
Iberia_Bell_Beaker	Ancient	HO37	4310	29	2	27
Iberia_Bell_Beaker_C	Ancient	HO37	4404	5	1	4	(2)
Iberia_Bell_Beaker_LowCov	Ancient	HO37	NA	4	NA	NA	(1), (5)
Iberia_C	Ancient	HO37	4672	41	2	39
Iberia_C_LowCov	Ancient	HO37	NA	7	NA	NA	(5)
Iberia_EN	Ancient	HO37	7076	11	0	11
Iberia_HG	Ancient	HO37	7969	4	NA	NA	(1)
Iberia_LN	Ancient	HO37	5658	2	NA	NA	(1)
Iberia_LN_C	Ancient	HO37	5051	5	0	5
Iberia_MBA	Ancient	HO37	3546	4	NA	NA	(1)
Iberia_MN	Ancient	HO37	5843	8	1	7
Icelandic	Present	HO37	0	14	2	12
Igbo	Present	HO37	0	2	NA	NA	(1)
Ignore_Adygei	Present	HO37	0	2	NA	NA	(1)
Ignore_Adygei(duplicate)	Present	HO37	0	6	NA	NA	(3)
Ignore_Adygei(relative.of.HGDP01382)	Present	HO37	0	1	NA	NA	(1)
Ignore_Atayal	Present	HO37	0	1	NA	NA	(1)
Ignore_Australian	Present	HO37	0	5	NA	NA	(3)
Ignore_Australian_ECCAC(PC_outlier)	Present	HO37	0	1	NA	NA	(1)
Ignore_Balochi	Present	HO37	0	4	NA	NA	(1)
Ignore_BantuKenya	Present	HO37	0	3	NA	NA	(1)
Ignore_BantuKenya(relative)	Present	HO37	0	2	NA	NA	(1)
Ignore_Basque	Present	HO37	0	3	NA	NA	(1)
Ignore_BedouinB	Present	HO37	0	2	NA	NA	(1)
Ignore_Bengali	Present	HO37	0	1	NA	NA	(1)
Ignore_Biaka	Present	HO37	0	3	NA	NA	(1)
Ignore_Brahui	Present	HO37	0	3	NA	NA	(1)
Ignore_Burusho	Present	HO37	0	2	NA	NA	(1)
Ignore_Cambodian	Present	HO37	0	2	NA	NA	(1)
Ignore_Chukchi	Present	HO37	0	4	NA	NA	(1)
Ignore_Dolgan	Present	HO37	0	1	NA	NA	(1)
Ignore_Druze	Present	HO37	0	3	NA	NA	(1)
Ignore_Egyptian	Present	HO37	0	4	NA	NA	(1)
Ignore_Eskimo	Present	HO37	0	6	NA	NA	(3)
Ignore_Eskimo_Naukan(duplicate)	Present	HO37	0	2	NA	NA	(1)
Ignore_Eskimo(outlier_groups_with_Naukan)	Present	HO37	0	1	NA	NA	(1)
Ignore_Eskimo(PCA_outlier)	Present	HO37	0	2	NA	NA	(1)
Ignore_Even(<0.95_completeness)	Present	HO37	0	1	NA	NA	(1)
Ignore_French	Present	HO37	0	3	NA	NA	(1)
Ignore_French(discovery)	Present	HO37	0	2	NA	NA	(1)
Ignore_Greek	Present	HO37	0	2	NA	NA	(1)
Ignore_GujaratiA(PCA_outlier)	Present	HO37	0	1	NA	NA	(1)
Ignore_Hadza	Present	HO37	0	1	NA	NA	(1)
Ignore_Hadza_Henn_duplicate.WGA	Present	HO37	0	1	NA	NA	(1), (4)
Ignore_Hadza_Henn(relative)	Present	HO37	0	2	NA	NA	(1)
Ignore_Hakka(PCA_Outlier)	Present	HO37	0	1	NA	NA	(1)
Ignore_Han(discovery)	Present	HO37	0	2	NA	NA	(1)
Ignore_Hazara	Present	HO37	0	8	NA	NA	(3)
Ignore_Hezhen	Present	HO37	0	1	NA	NA	(1)
Ignore_Iranian	Present	HO37	0	1	NA	NA	(1)
Ignore_Italian_North	Present	HO37	0	1	NA	NA	(1)
Ignore_Italian_Sardinian(discovery)	Present	HO37	0	1	NA	NA	(1)
Ignore_Italian_South(first_degree_relative)	Present	HO37	0	1	NA	NA	(1)
Ignore_Itelmen	Present	HO37	0	1	NA	NA	(1)
Ignore_Jew_Ashkenazi	Present	HO37	0	2	NA	NA	(1)
Ignore_Jew_Georgian	Present	HO37	0	2	NA	NA	(1)
Ignore_Jew_Iranian	Present	HO37	0	1	NA	NA	(1)
Ignore_Jew_Iraqi	Present	HO37	0	3	NA	NA	(1)
Ignore_Jew_Moroccan	Present	HO37	0	1	NA	NA	(1)
Ignore_Jew_Turkish	Present	HO37	0	1	NA	NA	(1)
Ignore_Jordanian	Present	HO37	0	1	NA	NA	(1)
Ignore_Ju_hoan_North(discovery)	Present	HO37	0	2	NA	NA	(1)
Ignore_Kalash	Present	HO37	0	1	NA	NA	(1)
Ignore_Kalash(PCA_outlier)	Present	HO37	0	1	NA	NA	(1)
Ignore_Karitiana(discovery)	Present	HO37	0	2	NA	NA	(1)
Ignore_Khomani	Present	HO37	0	1	NA	NA	(1)
Ignore_Koryak	Present	HO37	0	4	NA	NA	(1)
Ignore_Kumyk	Present	HO37	0	1	NA	NA	(1)
Ignore_Kyrgyz	Present	HO37	0	1	NA	NA	(1)
Ignore_Lezgin	Present	HO37	0	1	NA	NA	(1)
Ignore_Luo	Present	HO37	0	1	NA	NA	(1)
Ignore_Makrani	Present	HO37	0	5	NA	NA	(3)
Ignore_Mandenka	Present	HO37	0	2	NA	NA	(1)
Ignore_Mandenka(relative)	Present	HO37	0	3	NA	NA	(1)
Ignore_Masai	Present	HO37	0	1	NA	NA	(1)
Ignore_Mayan	Present	HO37	0	3	NA	NA	(1)
Ignore_Mbuti(discovery)	Present	HO37	0	1	NA	NA	(1)
Ignore_MbutiPygmy(discovery)	Present	HO37	0	1	NA	NA	(1)
Ignore_MbutiPygmy(relative)	Present	HO37	0	2	NA	NA	(1)
Ignore_Mongola	Present	HO37	0	3	NA	NA	(1)
Ignore_Mongola(discovery)	Present	HO37	0	2	NA	NA	(1)
Ignore_Moroccan	Present	HO37	0	7	NA	NA	(3)
Ignore_Mozabite	Present	HO37	0	6	NA	NA	(3)
Ignore_Nasioi(Discovery)	Present	HO37	0	1	NA	NA	(1)
Ignore_Nasoi(Discovery)	Present	HO37	0	1	NA	NA	(1)
Ignore_Nganasan	Present	HO37	0	2	NA	NA	(1)
Ignore_Nganasan(PC_outlier)	Present	HO37	0	1	NA	NA	(1)
Ignore_Palestinian	Present	HO37	0	3	NA	NA	(1)
Ignore_Palestinian(relative)	Present	HO37	0	4	NA	NA	(1)
Ignore_Papuan	Present	HO37	0	2	NA	NA	(1)
Ignore_Papuan(discovery)	Present	HO37	0	2	NA	NA	(1)
Ignore_Pathan	Present	HO37	0	5	NA	NA	(3)
Ignore_Pathan(PCA_outlier)	Present	HO37	0	2	NA	NA	(1)
Ignore_Piapoco	Present	HO37	0	1	NA	NA	(1)
Ignore_Russian	Present	HO37	0	1	NA	NA	(1)
Ignore_Saharawi	Present	HO37	0	1	NA	NA	(1)
Ignore_Sardinian(discovery)	Present	HO37	0	1	NA	NA	(1)
Ignore_Saudi	Present	HO37	0	2	NA	NA	(1)
Ignore_Sindhi	Present	HO37	0	6	NA	NA	(3)
Ignore_Sindhi_Pakistan(PCA_outlier)	Present	HO37	0	4	NA	NA	(1)
Ignore_Spanish	Present	HO37	0	1	NA	NA	(1)
Ignore_Tlingit(relative)	Present	HO37	0	1	NA	NA	(1)
Ignore_Tubalar	Present	HO37	0	9	NA	NA	(3)
Ignore_Turkish	Present	HO37	0	8	NA	NA	(3)
Ignore_Turkish_Balikesir(PCA_outlier_vs_rest)	Present	HO37	0	1	NA	NA	(1)
Ignore_Ulchi	Present	HO37	0	8	NA	NA	(3)
Ignore_Xibo	Present	HO37	0	2	NA	NA	(1)
Ignore_Yakut	Present	HO37	0	5	NA	NA	(3)
Ignore_Yemeni(PC_outlier)	Present	HO37	0	1	NA	NA	(1)
Ignore_YemenNorthwest(PCA_outlier)	Present	HO37	0	1	NA	NA	(1)
Ignore_Yoruba	Present	HO37	0	7	NA	NA	(3)
Ignore_Yoruba(discovery)	Present	HO37	0	2	NA	NA	(1)
Ignore_Yoruba(relative)	Present	HO37	0	29	NA	NA	(3)
Ignore_Yukagir	Present	HO37	0	6	NA	NA	(3)
Igorot	Present	HO37	0	2	NA	NA	(1)
Ilocano	Present	HO37	0	2	NA	NA	(1)
Indian	Present	HO37	0	1	NA	NA	(1)
Iran_C_HajjiFiruz	Ancient	HO42	7880	5	0	5
Iran_C_SehGabi	Ancient	HO42	6311	5	0	5
Iran_C_TepeHissar	Ancient	HO42	4743	11	0	11
Iran_Ganj_Dareh_N	Ancient	HO37	9949	4	NA	NA	(1)
Iran_HotuIIIb	Ancient	HO37	10800	2	NA	NA	(1)
Iran_Tepe_Abdul_Hosein_N	Ancient	HO37	9920	3	NA	NA	(1)
Iranian	Present	HO37	0	40	2	38
Iranian_Bandari	Present	HO37	0	8	0	8
Ireland_BA	Ancient	HO37	NA	3	NA	NA	(1)
Irula	Present	HO37	0	2	NA	NA	(1)
Irula	Present	HO37	0	10	0	10
Irula	Present	IndiaHO	0	15	0	15
Island_Chumash_SanMiguel	Ancient	HO37	674	2	NA	NA	(1)
Israel_C	Ancient	HO37	5950	24	5	19
Israel_MLBA	Ancient	HO37	3198	2	NA	NA	(1)
Israel_Raqefet_M_Natufian	Ancient	HO37	NA	6	6	0	(2)
Italian_North	Present	HO37	0	20	0	20
Italian_South	Present	HO37	0	4	NA	NA	(1)
Italy_Bell_Beaker	Ancient	HO37	4016	3	NA	NA	(1)
Italy_Langobard	Ancient	HO37	1345	19	1	18
Italy_Remedello_BA	Ancient	HO37	4574	3	NA	NA	(1)
Itelmen	Present	HO37	0	7	0	7
Jain	Present	IndiaHO	0	3	NA	NA	(1)
Japan_Jomon	Ancient	HO37	2925	3	NA	NA	(1)
Japanese	Present	HO37	0	32	2	30
JAR	Present	HO37	0	4	NA	NA	(1)
Jatav	Present	IndiaHO	0	4	NA	NA	(1)
Jew_AP	Present	IndiaHO	0	3	NA	NA	(1)
Jew_Ashkenazi	Present	Behar	0	21	0	21
Jew_Ashkenazi	Present	HO37	0	7	0	7
Jew_Ashkenazi	Present	IndiaHO	0	7	0	7
Jew_Cochin	Present	HO37	0	5	0	5
Jew_Cochin	Present	IndiaHO	0	13	0	13
Jew_Ethiopian	Present	HO37	0	7	0	7
Jew_Georgian	Present	HO37	0	7	0	7
Jew_Iranian	Present	HO37	0	9	0	9
Jew_Iraqi	Present	HO37	0	8	2	6
Jew_Libyan	Present	HO37	0	9	0	9
Jew_Moroccan	Present	HO37	0	6	0	6
Jew_Tunisian	Present	HO37	0	7	0	7
Jew_Turkish	Present	HO37	0	8	0	8
Jew_Yemenite	Present	HO37	0	10	2	8
Jogi	Present	IndiaHO	0	8	0	8
Jordan_EBA	Ancient	HO37	4240	3	NA	NA	(1)
Jordan_PPNB	Ancient	HO37	9580	8	7	1	(2)
Jordan_PPNC	Ancient	HO37	8700	2	NA	NA	(1)
Jordanian	Present	HO37	0	12	3	9
Ju_hoan_North	Present	HO37	0	10	4	6
Juang	Present	IndiaHO	0	22	0	22
Kalash	Present	HO37	0	19	3	16
Kalash	Present	IndiaHO	0	15	0	15
Kalinga	Present	IndiaHO	0	3	NA	NA	(1)
Kallar	Present	IndiaHO	0	27	0	27
Kalmyk	Present	HO37	0	12	0	12
Kamboj	Present	IndiaHO	0	38	0	38
Kamsali	Present	IndiaHO	0	1	NA	NA	(1)
Kandha	Present	IndiaHO	0	6	0	6
Kanjad	Present	IndiaHO	0	7	0	7
Kankanaey	Present	HO37	0	10	0	10
Kanwar	Present	IndiaHO	0	4	NA	NA	(1)
Kapu	Present	HO37	0	2	NA	NA	(1)
Karakalpak	Present	HO37	0	3	NA	NA	(1)
Karitiana	Present	HO37	0	17	13	4	(2)
Kashmiri_Pandit	Present	HO37	0	1	NA	NA	(1)
Kathodi	Present	IndiaHO	0	4	NA	NA	(1)
Kazakh	Present	HO37	0	3	NA	NA	(1)
Kazakhstan_Berel_IA	Ancient	HO37	NA	2	NA	NA	(1)
Kazakhstan_Botai	Ancient	HO37	5283	3	NA	NA	(1)
Kazakhstan_CentralSaka	Ancient	HO37	2549	6	0	6
Kazakhstan_CentralSteppe_EMBA	Ancient	HO37	4303	2	NA	NA	(1)
Kazakhstan_His	Ancient	HO37	200	2	NA	NA	(1)
Kazakhstan_Kangju	Ancient	HO37	1696	6	0	6
Kazakhstan_Karakhanid	Ancient	HO37	999	3	NA	NA	(1)
Kazakhstan_Karluk	Ancient	HO37	1100	2	NA	NA	(1)
Kazakhstan_MLBA_Alakul_Maitan	Ancient	HO42	3720	7	0	7
Kazakhstan_MLBA_Kairan	Ancient	HO42	3675	6	0	6
Kazakhstan_MLBA_OyDzhaylau	Ancient	HO42	3530	6	0	6
Kazakhstan_Nomad_HP	Ancient	HO37	1610	2	NA	NA	(1)
Kazakhstan_Nomad_Hun_Sarmatian	Ancient	HO37	1874	2	NA	NA	(1)
Kazakhstan_Nomad_IA	Ancient	HO37	2354	4	NA	NA	(1)
Kazakhstan_Nomad_Med	Ancient	HO37	1012	5	0	5
Kazakhstan_OutCentralSaka	Ancient	HO37	2634	2	NA	NA	(1)
Kazakhstan_Sarmatian	Ancient	HO37	2132	2	NA	NA	(1)
Kazakhstan_Turk	Ancient	HO37	1278	2	NA	NA	(1)
Kazakhstan_Wusun	Ancient	HO37	2199	3	NA	NA	(1)
Khairwar	Present	IndiaHO	0	7	0	7
Kharia	Present	HO37	0	1	NA	NA	(1)
Kharia	Present	IndiaHO	0	12	0	12
Khasi	Present	IndiaHO	0	2	NA	NA	(1)
Khatri	Present	IndiaHO	0	3	NA	NA	(1)
Khomani	Present	HO37	0	11	1	10
Khomani_San	Present	HO37	0	2	NA	NA	(1)
Khonda_Dora	Present	HO37	0	1	NA	NA	(1)
Kikuyu	Present	HO37	0	4	NA	NA	(1)
Kinh	Present	HO37	0	10	2	8
Kissan	Present	IndiaHO	0	1	NA	NA	(1)
Kol	Present	IndiaHO	0	5	0	5
Kolcha	Present	IndiaHO	0	5	0	5
Koli	Present	IndiaHO	0	4	NA	NA	(1)
Kondaamari	Present	IndiaHO	0	1	NA	NA	(1)
Kondakamari	Present	IndiaHO	0	15	0	15
Kondh_AP	Present	IndiaHO	0	1	NA	NA	(1)
Kondh_TN	Present	IndiaHO	0	5	0	5
Kongo	Present	HO37	0	1	NA	NA	(1)
Korava	Present	IndiaHO	0	4	NA	NA	(1)
Korean	Present	HO37	0	8	2	6
Korku	Present	IndiaHO	0	2	NA	NA	(1)
Koryak	Present	HO37	0	11	1	10
Kotwalia	Present	IndiaHO	0	5	0	5
Koya	Present	IndiaHO	0	8	0	8
Kshatriya_Aquikula	Present	IndiaHO	0	4	NA	NA	(1)
Kshatriya_Durgvanshi	Present	IndiaHO	0	4	NA	NA	(1)
Kumhar	Present	IndiaHO	0	27	0	27
Kumyk	Present	HO37	0	8	0	8
Kunabi	Present	IndiaHO	0	5	0	5
Kurchas	Present	IndiaHO	0	4	NA	NA	(1)
Kurd.WGA	Present	HO37	0	2	NA	NA	(1), (4)
Kurmi_MP	Present	IndiaHO	0	4	NA	NA	(1)
Kurmi_UP	Present	IndiaHO	0	5	0	5
Kuruba	Present	IndiaHO	0	5	0	5
Kurumans	Present	IndiaHO	0	5	0	5
Kurumba	Present	HO37	0	1	NA	NA	(1)
Kusunda	Present	HO37	0	12	5	7
Kusunda	Present	IndiaHO	0	8	1	7
Kyrgyz	Present	HO37	0	13	0	13
Kyrgyzstan_Nomad_Med	Ancient	HO37	808	4	NA	NA	(1)
Kyrgyzstan_TianShanHun	Ancient	HO37	1608	20	0	20
Kyrgyzstan_TianShanSaka	Ancient	HO37	2181	9	0	9
L_San_Nicolas	Ancient	HO37	1780	10	0	10
L_San_Nicolas_o	Ancient	HO37	NA	2	NA	NA	(1), (5)
Lambadi	Present	IndiaHO	0	5	0	5
Lao	Present	HO37	0	10	0	10
Latvia_BA	Ancient	HO37	603	10	0	10
Latvia_HG	Ancient	HO42	7682	16	0	16
Latvia_MN	Ancient	HO37	6054	5	0	5
Lebanese	Present	HO37	0	8	0	8
Lebanese_Christian	Present	HO37	0	9	0	9
Lebanese_Muslim	Present	HO37	0	11	0	11
Lebanon_Canaanite_MBA	Ancient	HO37	3714	5	0	5
Lemande	Present	HO37	0	2	NA	NA	(1)
Lezgin	Present	HO37	0	11	1	10
Libyan	Present	HO37	0	5	0	5
Lingayath_Karnataka	Present	IndiaHO	0	3	NA	NA	(1)
Lingayath_TN	Present	IndiaHO	0	4	NA	NA	(1)
Lithuania_BA	Ancient	HO37	1050	4	NA	NA	(1)
Lithuania_EMN_Narva	Ancient	HO37	4451	6	0	6
Lithuania_LN	Ancient	HO37	2516	4	NA	NA	(1)
Lithuania_Mesolithic	Ancient	HO37	6102	2	NA	NA	(1)
Lithuanian	Present	HO37	0	10	0	10
Lodhi	Present	IndiaHO	0	11	0	11
Lohana	Present	IndiaHO	0	3	NA	NA	(1)
Lohar	Present	IndiaHO	0	2	NA	NA	(1)
Lohra	Present	IndiaHO	0	5	0	5
LSCI	Ancient	HO37	815	8	0	8
Luhya	Present	HO37	0	10	2	8
Luo	Present	HO37	0	10	2	8
Luxembourg_Loschbour	Ancient	HO37	8050	3	NA	NA	(1)
Macaque	Present	HO37	0	1	NA	NA	(1)
Madiga	Present	HO37	0	2	NA	NA	(1)
Madiga	Present	IndiaHO	0	3	NA	NA	(1)
Magar	Present	IndiaHO	0	26	0	26
Mahadeo_Koli	Present	IndiaHO	0	3	NA	NA	(1)
Mainland_Chumash	Ancient	HO37	1497	10	5	5
Mainland_Chumash_lc	Ancient	HO37	NA	2	NA	NA	(1), (5)
Makrani	Present	HO37	0	22	3	19
Makrani	Present	IndiaHO	0	18	0	18
Mala	Present	HO37	0	3	NA	NA	(1)
Mala	Present	IndiaHO	0	11	0	11
Malaikuarvar	Present	IndiaHO	0	7	2	5
Malawi_Chencherere_5200BP	Ancient	HO37	5190	2	NA	NA	(1)
Malawi_Chewa	Present	HO37	0	11	0	11
Malawi_Fingira_6100BP	Ancient	HO37	6074	2	NA	NA	(1)
Malawi_Hora_8100BP	Ancient	HO37	8065	3	NA	NA	(1)
Malawi_Hora_9000BP	Ancient	HO37	NA	3	NA	NA	(1)
Malawi_Ngoni	Present	HO37	0	4	NA	NA	(1)
Malawi_Tumbuka	Present	HO37	0	10	0	10
Malawi_Yao	Present	HO37	0	9	0	9
Malay	Present	HO37	0	9	0	9
Malayan	Present	IndiaHO	0	3	NA	NA	(1)
Malaysia_Jehai	Present	HO37	0	2	NA	NA	(1)
Malmi	Present	IndiaHO	0	1	NA	NA	(1)
Maltese	Present	HO37	0	8	0	8
Mandenka	Present	HO37	0	21	4	17
Manjhi_Jharkhand	Present	IndiaHO	0	5	0	5
Manjhi_MP	Present	IndiaHO	0	4	NA	NA	(1)
Mansi	Present	HO37	0	10	1	9
Maori	Present	HO37	0	1	NA	NA	(1)
Maratha	Present	IndiaHO	0	4	NA	NA	(1)
Mari	Present	HO37	0	1	NA	NA	(1)
Marmoset	Present	HO37	0	1	NA	NA	(1)
Masai	Present	HO37	0	14	3	11
Mawasi	Present	IndiaHO	0	3	NA	NA	(1)
Mayan	Present	HO37	0	21	4	17
Mbuti	Present	HO37	0	15	4	11
Meddari	Present	IndiaHO	0	4	NA	NA	(1)
Meena	Present	IndiaHO	0	5	0	5
Mende	Present	HO37	0	10	2	8
Mexico_Pericues	Ancient	HO37	1050	4	NA	NA	(1)
Mexico_Pericues_LowCov	Ancient	HO37	NA	3	NA	NA	(1), (5)
Mexico_Zapotec	Present	HO37	0	2	NA	NA	(1)
Miao	Present	HO37	0	12	2	10
Micronesian	Present	HO37	0	10	0	10
MiddleDorset	Ancient	HO37	NA	2	NA	NA	(1)
Minero	Present	IndiaHO	0	11	0	11
Mixe	Present	HO37	0	13	2	11
Mixtec	Present	HO37	0	12	2	10
Mohali	Present	IndiaHO	0	16	0	16
Mohli	Present	IndiaHO	0	4	NA	NA	(1)
Moldova_Cimmerian	Ancient	HO37	2841	3	NA	NA	(1)
Moldova_Scythian	Ancient	HO37	2074	7	0	7
Mongola	Present	HO37	0	8	2	6
Mongolia_XiongNu	Ancient	HO37	2051	3	NA	NA	(1)
Mongolia_XiongNu_WE	Ancient	HO37	2162	2	NA	NA	(1)
Mordovian	Present	HO37	0	10	0	10
Moroccan	Present	HO37	0	10	0	10
Morocco_EN	Ancient	HO37	6680	4	NA	NA	(1)
Morocco_Iberomaurusian	Ancient	HO37	14494	6	0	6
Morocco_LN	Ancient	HO37	5650	3	NA	NA	(1)
Mozabite	Present	HO37	0	23	2	21
Mudaliar	Present	IndiaHO	0	1	NA	NA	(1)
Munda	Present	IndiaHO	0	3	NA	NA	(1)
Murut	Present	HO37	0	10	1	9
Muslim_Bihar	Present	IndiaHO	0	4	NA	NA	(1)
Muslim_Jat	Present	IndiaHO	0	2	NA	NA	(1)
Muslim_Karnataka	Present	IndiaHO	0	6	0	6
Muslim_Kashmiri	Present	IndiaHO	0	9	0	9
Muthuliar	Present	IndiaHO	0	4	NA	NA	(1)
Muthuraja	Present	IndiaHO	0	3	NA	NA	(1)
Nadar	Present	IndiaHO	0	14	0	14
Nagaseema	Present	IndiaHO	0	3	NA	NA	(1)
Nahua	Present	HO37	0	1	NA	NA	(1)
Nai	Present	IndiaHO	0	4	NA	NA	(1)
Naidu	Present	IndiaHO	0	7	0	7
Namibia_Bantu_Herero	Present	HO37	0	2	NA	NA	(1)
Narikuruvar	Present	IndiaHO	0	7	2	5
Nasioi	Present	HO37	0	10	0	10
Naxi	Present	HO37	0	12	4	8
Nepal_Mebrak_2125BP	Ancient	HO37	2125	3	NA	NA	(1)
Nepal_Samdzong_1500BP	Ancient	HO37	1500	2	NA	NA	(1)
Nepal_Samzdong_1500BP	Ancient	HO37	1500	2	NA	NA	(1)
Netherlands_BA	Ancient	HO37	3719	2	NA	NA	(1)
Netherlands_Bell_Beaker	Ancient	HO37	4026	8	0	8
Newar	Present	IndiaHO	0	6	0	6
Nganasan	Present	HO37	0	11	3	8
Nicobarese	Present	IndiaHO	0	3	NA	NA	(1)
Nogai	Present	HO37	0	9	0	9
Norway_Mesolithic	Ancient	HO37	9364	2	NA	NA	(1)
Norwegian	Present	HO37	0	11	0	11
Nyshi	Present	IndiaHO	0	4	NA	NA	(1)
Oddari	Present	IndiaHO	0	3	NA	NA	(1)
Onge	Present	HO37	0	2	NA	NA	(1)
Onge	Present	HO37	0	6	0	6
Onge	Present	IndiaHO	0	12	5	7
Orangutan	Present	HO37	0	1	NA	NA	(1)
Oraon	Present	IndiaHO	0	11	0	11
Orcadian	Present	HO37	0	15	2	13
Oroqen	Present	HO37	0	11	2	9
Ossetian	Present	HO37	0	10	0	10
Oswal_Jain	Present	IndiaHO	0	6	0	6
Padmashali	Present	IndiaHO	0	1	NA	NA	(1)
Pal	Present	IndiaHO	0	5	0	5
Palestinian	Present	HO37	0	41	6	35
Palliyar	Present	IndiaHO	0	31	0	31
Pandit	Present	IndiaHO	0	4	NA	NA	(1)
Panika_Jharkhand	Present	IndiaHO	0	4	NA	NA	(1)
Panika_MP	Present	IndiaHO	0	3	NA	NA	(1)
Panta_Kapu	Present	IndiaHO	0	15	0	15
Papuan	Present	HO37	0	29	14	15
Papuan_o	Present	HO37	0	1	NA	NA	(1)
Paravar	Present	IndiaHO	0	7	0	7
Parhaiya	Present	IndiaHO	0	5	0	5
Pasi	Present	IndiaHO	0	2	NA	NA	(1)
Patel	Present	IndiaHO	0	7	0	7
Pathan	Present	HO37	0	19	2	17
Pathan	Present	IndiaHO	0	18	0	18
Pattapu_Kapu	Present	IndiaHO	0	4	NA	NA	(1)
Peru_Laramate_900BP	Ancient	HO37	856	6	2	4	(2)
Peru_Lauricocha_8600BP	Ancient	HO37	8527	3	NA	NA	(1)
Peru_RioUncallane_1800BP	Ancient	HO37	1645	5	0	5
Piapoco	Present	HO37	0	6	2	4	(2)
Pima	Present	HO37	0	16	10	6
Poland_Bell_Beaker	Ancient	HO37	4129	6	1	5
Poland_BKG	Ancient	HO37	6192	6	0	6
Poland_Chopice_Vesele_Culture	Ancient	HO37	4115	2	NA	NA	(1)
Poland_CWC	Ancient	HO37	4405	2	NA	NA	(1)
Poland_CWC_o	Ancient	HO37	NA	2	NA	NA	(1), (5)
Poland_EBA	Ancient	HO37	3994	2	NA	NA	(1)
Poland_Globular_Amphora	Ancient	HO37	4967	6	0	6
Poland_TRB	Ancient	HO37	5462	3	NA	NA	(1)
Poland_Unetice_EBA	Ancient	HO37	3870	5	0	5
Polish	Present	HO37	0	1	NA	NA	(1)
Porja	Present	IndiaHO	0	3	NA	NA	(1)
Poumainaga	Present	IndiaHO	0	2	NA	NA	(1)
PPD_Patient_p.Cys337Tyr	Present	IndiaHO	0	6	0	6
PPD_Patient_p.Cys78Tyr	Present	IndiaHO	0	6	0	6
Primate_Chimp	Present	HO37	0	1	NA	NA	(1)
Pulliyar	Present	IndiaHO	0	35	0	35
PUN	Present	HO37	0	1	NA	NA	(1)
Punjabi	Present	HO37	0	12	3	9
Punjabi	Present	IndiaHO	0	8	0	8
Quechua	Present	HO37	0	8	2	6
Rajbanshi	Present	IndiaHO	0	11	0	11
Rajput	Present	HO37	0	10	0	10
Rajput	Present	IndiaHO	0	3	NA	NA	(1)
RapaNui	Present	HO37	0	5	0	5
Rathwa	Present	IndiaHO	0	5	0	5
Reddy_Telangana	Present	IndiaHO	0	7	0	7
Relli	Present	HO37	0	2	NA	NA	(1)
Relli	Present	IndiaHO	0	2	NA	NA	(1)
Riang	Present	HO37	0	10	0	10
Romania_C	Ancient	HO37	5653	2	NA	NA	(1)
Romania_EN	Ancient	HO37	6792	3	NA	NA	(1)
Romania_Mesolithic_IronGates	Ancient	HO42	8867	7	0	7
Romanian	Present	HO37	0	10	0	10
Russia_Abkhasian	Present	HO37	0	2	NA	NA	(1)
Russia_Afanasievo	Ancient	HO42	4850	19	0	19
Russia_Alan	Ancient	HO37	1183	6	0	6
Russia_Aldy_Bel_IA	Ancient	HO37	2650	2	NA	NA	(1)
Russia_Andronovo	Ancient	HO37	3519	4	NA	NA	(1)
Russia_Caucasus_Maikop_Novosvobodnaya	Ancient	HO42	5365	4	NA	NA	(1)
Russia_Early_Sarmatian	Ancient	HO37	2200	2	NA	NA	(1)
Russia_Early_Sarmatian_IA	Ancient	HO37	2250	2	NA	NA	(1)
Russia_EBA_Yamnaya_Samara	Ancient	HO42	4942	9	0	9
Russia_IA	Ancient	HO37	2150	5	0	5
Russia_Karasuk	Ancient	HO37	3254	5	0	5
Russia_Karelia_HG	Ancient	HO37	NA	3	NA	NA	(1)
Russia_Khvalynsk_EN	Ancient	HO37	6767	3	NA	NA	(1)
Russia_Kostenki14	Ancient	HO37	37470	2	NA	NA	(1)
Russia_Kurma_EBA	Ancient	HO37	4708	2	NA	NA	(1)
Russia_Late_Sarmatian	Ancient	HO37	2108	5	0	5
Russia_LBA	Ancient	HO37	2848	2	NA	NA	(1)
Russia_Lokomotiv_EN	Ancient	HO37	7484	4	NA	NA	(1)
Russia_Mezhovskaya	Ancient	HO37	3149	3	NA	NA	(1)
Russia_MLBA_Krasnoyarsk	Ancient	HO42	3559	15	0	15
Russia_MLBA_Sintashta	Ancient	HO42	3801	35	0	35
Russia_North_Ossetian	Present	HO37	0	2	NA	NA	(1)
Russia_Okunevo_BA	Ancient	HO37	4257	14	0	14
Russia_Poltavka	Ancient	HO42	4639	6	0	6
Russia_Potapovka	Ancient	HO37	3948	2	NA	NA	(1)
Russia_SaltovoMayaki	Ancient	HO37	1172	3	NA	NA	(1)
Russia_Sarmatian	Ancient	HO37	2300	7	0	7
Russia_Shamanka_EBA	Ancient	HO37	4178	5	0	5
Russia_Shamanka_EN	Ancient	HO37	7541	10	0	10
Russia_Srubnaya	Ancient	HO42	3599	10	0	10
Russia_Srubnaya_Alakul	Ancient	HO37	3670	12	0	12
Russia_Steppe_Eneolithic_Maikop	Ancient	HO42	5877	6	0	6
Russia_Tagar	Ancient	HO37	2846	8	0	8
Russia_UstIda_EBA	Ancient	HO37	4392	4	NA	NA	(1)
Russia_UstIda_LN	Ancient	HO37	5534	4	NA	NA	(1)
Russia_Yamnaya_Kalmykia	Ancient	HO37	4677	6	1	5
Russia_Zevakino_Chilikta_IA	Ancient	HO37	1200	2	NA	NA	(1)
Russian	Present	HO37	0	24	2	22
Saami	Present	HO37	0	2	NA	NA	(1)
Saami.WGA	Present	HO37	0	1	NA	NA	(1), (4)
Sah_Obc	Present	IndiaHO	0	2	NA	NA	(1)
Saharawi	Present	HO37	0	8	0	8
Sahariya_MP	Present	IndiaHO	0	7	0	7
Sahariya_UP	Present	IndiaHO	0	2	NA	NA	(1)
Samaritan	Present	HO37	0	1	NA	NA	(1)
Samoan	Present	HO37	0	8	0	8
Santhal	Present	IndiaHO	0	7	0	7
Sardinian	Present	HO37	0	31	3	28
Satnami	Present	IndiaHO	0	5	0	5
Saudi	Present	HO37	0	8	0	8
Sch_caste_TN	Present	IndiaHO	0	3	NA	NA	(1)
Sch_caste_TN(MPS_Patient_p.Cys79Arg)	Present	IndiaHO	0	1	NA	NA	(1)
Scheduled_Caste_Haryana	Present	IndiaHO	0	3	NA	NA	(1)
Scheduled_Caste_Karnataka	Present	IndiaHO	0	5	0	5
Scheduled_Caste_Uttrakhand	Present	IndiaHO	0	4	NA	NA	(1)
Scotland_Bell_Beaker	Ancient	HO37	4254	2	NA	NA	(1)
Scotland_CA_EBA	Ancient	HO37	3896	8	1	7
Scotland_CA_EBA_LowCov	Ancient	HO37	NA	3	NA	NA	(1), (5)
Scotland_LBA	Ancient	HO37	2840	4	NA	NA	(1)
Scotland_MBA	Ancient	HO37	3287	4	NA	NA	(1)
Scotland_N	Ancient	HO37	5265	32	0	32
Scottish	Present	HO37	0	4	NA	NA	(1)
Selkup	Present	HO37	0	10	0	10
Serbia_EN	Ancient	HO37	7301	5	0	5
Serbia_Iron_Gates_HG	Ancient	HO37	9116	34	0	34
Shah	Present	IndiaHO	0	4	NA	NA	(1)
Shaigi.WGA	Present	HO37	0	3	NA	NA	(1), (4)
Shani_Sc	Present	IndiaHO	0	3	NA	NA	(1)
She	Present	HO37	0	12	3	9
Sherpa	Present	HO37	0	2	NA	NA	(1)
Sherpa	Present	IndiaHO	0	3	NA	NA	(1)
Shia_Iranian_Hyderabad	Present	IndiaHO	0	4	NA	NA	(1)
Shiya	Present	IndiaHO	0	8	0	8
Sicilian	Present	HO37	0	11	0	11
Sicily_Bell_Beaker	Ancient	HO37	4250	2	NA	NA	(1)
Siddi_Gujarat	Present	IndiaHO	0	4	NA	NA	(1)
Siddi_Karnataka	Present	IndiaHO	0	3	NA	NA	(1)
Sikh_Jatt	Present	IndiaHO	0	44	0	44
Silawat	Present	IndiaHO	0	3	NA	NA	(1)
Sindhi	Present	HO37	0	2	NA	NA	(1)
Sindhi_MP	Present	IndiaHO	0	5	0	5
Sindhi_Pakistan	Present	HO37	0	14	0	14
Sindhi_Pakistan	Present	IndiaHO	0	17	0	17
Somali	Present	HO37	0	14	1	13
Sonkar	Present	IndiaHO	0	4	NA	NA	(1)
Sonr	Present	IndiaHO	0	1	NA	NA	(1)
South_Africa_2000BP	Ancient	HO37	1973	3	NA	NA	(1)
South_Africa_2100BP	Ancient	HO37	2103	2	NA	NA	(1)
South_Africa_400BP	Ancient	HO37	414	4	NA	NA	(1)
Spanish	Present	HO37	0	55	2	53
Spanish_North	Present	HO37	0	5	0	5
Srivastava	Present	IndiaHO	0	5	0	5
Sugali	Present	IndiaHO	0	4	NA	NA	(1)
Surui	Present	HO37	0	10	6	4	(2)
Sweden_BA	Ancient	HO37	3291	3	NA	NA	(1)
Sweden_HG_Motala	Ancient	HO42	7665	6	0	6
Sweden_LN	Ancient	HO37	3951	3	NA	NA	(1)
Sweden_Mesolithic	Ancient	HO37	8926	4	NA	NA	(1)
Sweden_PWC_NHG	Ancient	HO37	4700	3	NA	NA	(1)
Sweden_PWC_NHG_LowCov	Ancient	HO37	NA	3	NA	NA	(1), (5)
Sweden_TRB_MN	Ancient	HO37	5120	4	NA	NA	(1)
Sweden_Viking	Ancient	HO37	913	22	0	22
Switzerland_Bell_Beaker	Ancient	HO37	4178	3	NA	NA	(1)
Syed	Present	IndiaHO	0	1	NA	NA	(1)
Syon	Present	IndiaHO	0	3	NA	NA	(1)
Syrian	Present	HO37	0	8	0	8
Tadvi	Present	IndiaHO	0	3	NA	NA	(1)
Tagalog	Present	HO37	0	5	0	5
Tahiti	Present	HO37	0	4	NA	NA	(1)
Tajik	Present	HO37	0	13	0	13
Tajik_o	Present	HO37	0	1	NA	NA	(1)
Tamta	Present	IndiaHO	0	1	NA	NA	(1)
Tanti	Present	IndiaHO	0	2	NA	NA	(1)
Tanzania_Luxmanda_3100BP	Ancient	HO37	3079	2	NA	NA	(1)
Tanzania_Pemba_1400BP_LowCov	Ancient	HO37	NA	2	NA	NA	(1), (5)
Tanzania_Zanzibar_1300BP	Ancient	HO37	1335	3	NA	NA	(1)
Tatar	Present	HO37	0	6	0	6
Teleut	Present	HO37	0	2	NA	NA	(1)
Thai	Present	HO37	0	12	4	8
Thailand_BA	Ancient	HO37	2858	4	NA	NA	(1)
Thailand_IA	Ancient	HO37	1897	4	NA	NA	(1)
Thakur	Present	IndiaHO	0	10	0	10
Tharu_UP	Present	IndiaHO	0	3	NA	NA	(1)
Tharu_Uttrakhand	Present	IndiaHO	0	3	NA	NA	(1)
Tibetan	Present	HO37	0	2	NA	NA	(1)
Tlingit	Present	HO37	0	6	3	3	(2)
Tofalar	Present	HO37	0	13	3	10
Tonga_2500BP	Ancient	HO37	2508	3	NA	NA	(1)
Tsimshian	Present	HO37	0	1	NA	NA	(1)
Tu	Present	HO37	0	12	2	10
Tubalar	Present	HO37	0	24	5	19
Tujia	Present	HO37	0	12	2	10
Tunisian	Present	HO37	0	8	0	8
Turkish	Present	HO37	0	52	0	52
Turkish_Balikesir	Present	HO37	0	5	0	5
Turkmen	Present	HO37	0	8	0	8
Turkmen_outlier	Present	HO37	0	1	NA	NA	(1)
Turkmenistan_C_Parkhai	Ancient	HO42	5127	4	NA	NA	(1)
Turkmenistan_Namazga_CA	Ancient	HO37	5181	2	NA	NA	(1)
Tuscan	Present	HO37	0	2	NA	NA	(1)
Tuvinian	Present	HO37	0	10	1	9
Ukraine_EN_o	Ancient	HO37	NA	2	NA	NA	(1), (5)
Ukraine_Globular_Amphora	Ancient	HO37	4752	3	NA	NA	(1)
Ukraine_Mesolithic	Ancient	HO42	9412	4	NA	NA	(1)
Ukraine_N	Ancient	HO37	7323	26	0	26
Ukraine_Scythian	Ancient	HO37	2451	3	NA	NA	(1)
Ukraine_Trypillian	Ancient	HO37	5711	3	NA	NA	(1)
Ukraine_Yamnaya	Ancient	HO37	4950	2	NA	NA	(1)
Ukrainian	Present	HO37	0	9	0	9
Ulchi	Present	HO37	0	27	2	25
Ulladan	Present	IndiaHO	0	17	0	17
USA_Ancient_Beringian	Ancient	HO37	11435	2	NA	NA	(1)
USA_Nevada_LovelockCave_1850BP	Ancient	HO37	1869	3	NA	NA	(1)
USA_Nevada_SpiritCave_11000BP	Ancient	HO37	10978	2	NA	NA	(1)
USA_NM_Chaco	Ancient	HO37	865	3	NA	NA	(1)
Uyghur	Present	HO37	0	15	2	13
Uzbek	Present	HO37	0	13	0	13
Uzbek_outlier.WGA	Present	HO37	0	1	NA	NA	(1), (4)
Vadde	Present	IndiaHO	0	3	NA	NA	(1)
Vanuatu_1100BP	Ancient	HO37	1102	3	NA	NA	(1)
Vanuatu_1300BP	Ancient	HO37	1275	3	NA	NA	(1)
Vanuatu_150BP	Ancient	HO37	156	10	0	10
Vanuatu_2300BP	Ancient	HO37	2260	2	NA	NA	(1)
Vanuatu_2500BP	Ancient	HO37	2498	2	NA	NA	(1)
Vanuatu_2900BP	Ancient	HO37	2873	10	7	3	(2)
Vanuatu_500BP	Ancient	HO37	480	2	NA	NA	(1)
Vellalar	Present	HO37	0	9	0	9
Vietnam_BA	Ancient	HO37	1950	4	NA	NA	(1)
Vietnam_BA_DongSonCulture	Ancient	HO37	2230	4	NA	NA	(1)
Vietnam_LN	Ancient	HO37	3013	3	NA	NA	(1)
Vietnam_N	Ancient	HO37	3757	14	12	2	(2)
Vietnamese	Present	HO37	0	10	0	10
Vindija_light	Present	HO37	0	1	NA	NA	(1)
Visayan	Present	HO37	0	4	NA	NA	(1)
Vishwabrahmin	Present	IndiaHO	0	12	0	12
Vysya	Present	IndiaHO	0	39	0	39
Wales_N	Ancient	HO37	5271	2	NA	NA	(1)
Wan	Present	IndiaHO	0	3	NA	NA	(1)
Warli	Present	IndiaHO	0	3	NA	NA	(1)
WHG	Ancient	HO42	10162	16	0	16
WHG2	Ancient	HO42	7857	6	0	6
Xibo	Present	HO37	0	9	2	7
Yadav_Pondicherry	Present	IndiaHO	0	12	0	12
Yadav_Rajasthan	Present	IndiaHO	0	5	0	5
Yadav_UP	Present	IndiaHO	0	3	NA	NA	(1)
Yadava	Present	HO37	0	2	NA	NA	(1)
Yakut	Present	HO37	0	22	2	20
Yanidi	Present	IndiaHO	0	4	NA	NA	(1)
YemenDesert	Present	HO37	0	16	0	16
YemenDesert2	Present	HO37	0	15	0	15
YemenHighlands	Present	HO37	0	29	0	29
YemenHighlandsRaymah	Present	HO37	0	1	NA	NA	(1)
Yemeni	Present	HO37	0	6	0	6
YemenNorthwest	Present	HO37	0	28	0	28
Yerukali	Present	IndiaHO	0	6	0	6
Yi	Present	HO37	0	12	2	10
Yoruba	Present	HO37	0	74	3	71
Yukagir	Present	HO37	0	19	1	18
Yukpa	Present	HO37	0	1	NA	NA	(1)
Zapotec	Present	HO37	0	10	0	10
