## Supplementary Table S2 for "Reconstructing the history of founder events using genome-wide patterns of allele sharing across individuals"

### Sheet: Founder events in humans
Population (Alternate name)	Dataset*	Geographical group	Present-day/Ancient DNA	Age (calBP)**	Sample size pre-curation	Sample size post-curation	Tf (mean ± SE, in generations)^	Tf (mean ± SE, in years)^^	% If (mean ± SE)	NRMSD¶	Population Group§	Island/Continent	Social Status		Footnotes:
Aleut	HO37	North East Asia	Present	0	9	5	6 ± 2	178 ± 43	2.29% ± 0.19%	0.15		Continent			* Dataset
Altaian	HO37	North East Asia	Present	0	10	9	16 ± 3	444 ± 84	1% ± 0.1%	0.13		Continent			HO37: v37 Reich Lab website, Narasimhan et al. (2019)
Ami	HO37	East Asia	Present	0	12	10	83 ± 10	2331 ± 276	6.05% ± 0.47%	0.04		Island			IndiaHO: Nakatsuka et al. (2017)
Anatolia_N_Boncuklu_2	HO42	Europe	Ancient	10033	9	9	50 ± 13	11437 ± 374	4.76% ± 0.67%	0.08	FF				HO42: v42 Reich Lab website, Narasimhan et al. (2019)
Argentina_ArroyoSeco2_7700BP	HO37	South America	Ancient	7854	7	6	118 ± 26	11169 ± 719	16.28% ± 2.29%	0.08					** Age (calBP) specifies the average sampling age of the population in calibrated radiocarbon age (conventional radiocarbon age, defined as 1950 CE)
Armenia_C	HO42	Europe	Ancient	6048	5	5	14 ± 4	6435 ± 106	1.78% ± 0.2%	0.19	FF
Arunthathiyar	IndiaHO	South Asia	Present	0	18	18	27 ± 3	743 ± 84	0.79% ± 0.07%	0.1		Continent	Non-Scheduled Tribes		Founder event estimation (for present-day samples, the outgroup populations were defined as a set of 15 samples randomly picked within the whole datasets):
Asur	IndiaHO	South Asia	Present	0	10	10	7 ± 1	206 ± 22	2.21% ± 0.17%	0.07		Continent	Scheduled Tribes		^ Estimated founder age in generations before present
Atayal	HO37	East Asia	Present	0	10	9	16 ± 1	443 ± 27	9.76% ± 0.27%	0.05		Island			^^ Estimated founder age in years before present, calculated as the sample age calBP + the founder age in generations BP * generation time (= 28 years)
Balochi	HO37	South Asia	Present	0	22	20	34 ± 4	940 ± 119	0.86% ± 0.07%	0.09		Continent			We used a weighted block jackknife, dropping one chromosome in each run, to estimate the standard error in Tf and If
Balochi	IndiaHO	South Asia	Present	0	18	18	34 ± 5	943 ± 148	0.88% ± 0.08%	0.1		Continent
BantuKenya	HO37	South+E Africa	Present	0	8	6	34 ± 10	957 ± 292	1.61% ± 0.15%	0.1		Continent			§ Population Group:
BantuSA	HO37	South+E Africa	Present	0	5	5	62 ± 6	1738 ± 166	2.16% ± 0.15%	0.07		Continent			1. For ancient DNA samples, we indicate the mode of substenance used in analysis.
Basque	HO37	Europe	Present	0	31	29	74 ± 7	2075 ± 205	2.31% ± 0.1%	0.04		Continent			- HG for Hunter-Gatherers
Batudi	IndiaHO	South Asia	Present	0	6	6	16 ± 5	451 ± 152	1.37% ± 0.17%	0.18		Continent			- NF for Neolithic Farmers
BedouinA	HO37	West Asia	Present	0	25	25	13 ± 1	351 ± 22	0.93% ± 0.05%	0.08		Continent			- ST for Steppe Pastoralists
BedouinB	HO37	West Asia	Present	0	21	19	22 ± 1	624 ± 23	4.03% ± 0.11%	0.03		Continent
Belarusian	HO37	Europe	Present	0	10	10	168 ± 21	4697 ± 586	2.97% ± 0.3%	0.06		Continent			¶ NMRSD is calculated as 1/(max(s)-min(s)) * sqrt(mean((S-s)^2)) where S are the empirical allele sharing values and s are the fitted ones
Bharia	IndiaHO	South Asia	Present	0	7	7	15 ± 3	415 ± 85	1.48% ± 0.15%	0.14		Continent	Scheduled Tribes
Bhil	IndiaHO	South Asia	Present	0	8	8	26 ± 7	727 ± 182	0.55% ± 0.09%	0.28		Continent	Scheduled Tribes
Bhumij_Orissa	IndiaHO	South Asia	Present	0	7	7	63 ± 13	1759 ± 358	1.69% ± 0.24%	0.12		Continent	Scheduled Tribes
Bhunjiya	IndiaHO	South Asia	Present	0	5	5	12 ± 2	330 ± 49	3.9% ± 0.27%	0.09		Continent
Biaka	HO37	Central Africa	Present	0	22	20	23 ± 1	643 ± 18	2.74% ± 0.05%	0.03		Continent
Birhor (BIR)	HO37	South Asia	Present	0	9	9	8 ± 1	228 ± 20	2.45% ± 0.13%	0.05		Continent
Brahmin_Catholic_Goa	IndiaHO	South Asia	Present	0	14	14	22 ± 3	629 ± 89	0.6% ± 0.04%	0.17		Continent	Non-Scheduled Tribes
Brahmin_Catholic_Kumta	IndiaHO	South Asia	Present	0	10	9	30 ± 7	840 ± 190	0.56% ± 0.1%	0.27		Continent	Non-Scheduled Tribes
Brahui	HO37	South Asia	Present	0	23	21	20 ± 1	560 ± 39	1.17% ± 0.05%	0.07		Continent
Brahui	IndiaHO	South Asia	Present	0	19	19	22 ± 1	615 ± 39	1.16% ± 0.04%	0.07		Continent
Brazil_LapaDoSanto_9600BP	HO37	South America	Ancient	9514	6	5	101 ± 8	12336 ± 220	12.22% ± 0.58%	0.05
Brazil_Sumidouro_10100BP	HO37	South America	Ancient	10155	5	5	62 ± 13	11902 ± 359	12.8% ± 0.91%	0.06
Burmese	HO37	East Asia	Present	0	12	11	67 ± 22	1865 ± 603	1.08% ± 0.19%	0.14		Continent
Burusho	HO37	South Asia	Present	0	25	23	13 ± 1	372 ± 39	0.81% ± 0.04%	0.1		Continent
Burusho	IndiaHO	South Asia	Present	0	20	20	12 ± 1	327 ± 32	0.82% ± 0.03%	0.1		Continent
Cambodian	HO37	East Asia	Present	0	10	8	176 ± 29	4929 ± 810	3.46% ± 0.4%	0.07		Continent
Chechen	HO37	North East Asia	Present	0	10	9	42 ± 12	1166 ± 325	1.27% ± 0.19%	0.13		Continent
China_Lahu	HO37	East Asia	Present	0	10	8	13 ± 1	364 ± 28	4.3% ± 0.22%	0.07		Continent
Chukchi	HO37	North East Asia	Present	0	21	20	41 ± 2	1136 ± 63	6.63% ± 0.19%	0.05		Continent
Chuvash	HO37	North East Asia	Present	0	10	10	59 ± 9	1661 ± 260	1.57% ± 0.17%	0.09		Continent
Daur	HO37	East Asia	Present	0	10	9	46 ± 22	1285 ± 627	1.81% ± 0.4%	0.12		Continent
Druze	HO37	West Asia	Present	0	41	37	9 ± 1	240 ± 21	1.13% ± 0.03%	0.07		Continent
Dusun	HO37	East Asia	Present	0	12	11	31 ± 4	866 ± 99	3.95% ± 0.18%	0.06		Island
E_San_Nicolas	HO37	North America	Ancient	4350	20	15	38 ± 9	5400 ± 238	16.94% ± 2.13%	0.11
EHG	HO42	North East Asia	Ancient	8461	6	6	173 ± 25	13316 ± 698	8.62% ± 1.01%	0.08	HG
England_N	HO37	Europe	Ancient	5309	14	12	199 ± 45	10871 ± 1247	4.54% ± 0.73%	0.07
Esan	HO37	West Africa	Present	0	10	8	123 ± 26	3444 ± 722	1.79% ± 0.19%	0.07		Continent
Eskimo_ChaplinSireniki	HO37	North East Asia	Present	0	7	7	57 ± 7	1584 ± 190	9.64% ± 0.56%	0.05		Continent
Eskimo_Naukan	HO37	North East Asia	Present	0	14	9	24 ± 2	671 ± 50	9.85% ± 0.42%	0.06		Continent
Estonian	HO37	Europe	Present	0	12	10	164 ± 34	4586 ± 956	2.84% ± 0.3%	0.07		Continent
Even	HO37	North East Asia	Present	0	12	9	16 ± 5	435 ± 148	1.39% ± 0.18%	0.14		Continent
Finnish	HO37	Europe	Present	0	11	9	183 ± 31	5132 ± 854	3.2% ± 0.4%	0.07		Continent
Garasia	IndiaHO	South Asia	Present	0	5	5	22 ± 6	619 ± 158	1.45% ± 0.19%	0.2		Continent	Scheduled Tribes
Germany_Unetice_EBA	HO37	Europe	Ancient	3966	6	6	126 ± 49	7481 ± 1373	2.55% ± 0.67%	0.19
Gimi	HO37	Australasia	Present	0	9	8	171 ± 29	4781 ± 811	13.41% ± 1.31%	0.04		Island
Gorait	IndiaHO	South Asia	Present	0	8	7	10 ± 2	275 ± 63	1.6% ± 0.09%	0.13		Continent	Scheduled Tribes
GujaratiD	HO37	South Asia	Present	0	5	5	123 ± 30	3446 ± 844	3.62% ± 0.52%	0.11		Continent
GujaratiD	IndiaHO	South Asia	Present	0	5	5	75 ± 24	2098 ± 669	2.19% ± 0.42%	0.16		Continent
Gujjar	IndiaHO	South Asia	Present	0	5	5	4 ± 1	115 ± 22	4.63% ± 0.44%	0.07		Continent	Scheduled Tribes
Hakki_Pikki	IndiaHO	South Asia	Present	0	8	5	9 ± 1	254 ± 25	11.22% ± 0.49%	0.04		Continent	Scheduled Tribes
Hallaki	IndiaHO	South Asia	Present	0	8	8	21 ± 4	577 ± 99	0.81% ± 0.09%	0.19		Continent
Handigodu	IndiaHO	South Asia	Present	0	11	11	42 ± 5	1181 ± 147	1.33% ± 0.1%	0.1		Continent
Havik	IndiaHO	South Asia	Present	0	5	5	19 ± 3	541 ± 89	2.65% ± 0.22%	0.11		Continent	Non-Scheduled Tribes
Hazara	IndiaHO	Central Asia	Present	0	11	11	15 ± 3	427 ± 75	0.64% ± 0.08%	0.19		Continent
Hezhen	HO37	East Asia	Present	0	10	8	9 ± 4	259 ± 118	1.14% ± 0.15%	0.2		Continent
Hindumalayali	IndiaHO	South Asia	Present	0	5	5	12 ± 2	343 ± 58	2.42% ± 0.26%	0.13		Continent
Ho_Orissa	IndiaHO	South Asia	Present	0	19	19	29 ± 4	821 ± 122	1.06% ± 0.08%	0.09		Continent	Scheduled Tribes
Hungary_ALPc_MN	HO37	Europe	Ancient	7085	5	5	196 ± 45	12571 ± 1265	5.04% ± 0.87%	0.08
Iberia_EN	HO37	Europe	Ancient	7076	11	11	90 ± 27	9591 ± 764	3.37% ± 0.53%	0.07
Iberia_LN_C	HO37	Europe	Ancient	5051	5	5	123 ± 46	8506 ± 1296	3.55% ± 0.78%	0.17
Icelandic	HO37	Europe	Present	0	14	12	195 ± 42	5472 ± 1166	2.79% ± 0.4%	0.07		Island
Iran_C_HajjiFiruz	HO42	West Asia	Ancient	7880	5	5	5 ± 1	8011 ± 22	2.67% ± 0.28%	0.16	FF
Iranian_Bandari	HO37	West Asia	Present	0	8	8	7 ± 1	207 ± 29	0.84% ± 0.05%	0.19		Continent
Irula	IndiaHO	South Asia	Present	0	15	15	34 ± 2	945 ± 62	3.05% ± 0.11%	0.04		Continent	Scheduled Tribes
Irula (ILA)	HO37	South Asia	Present	0	10	10	18 ± 1	494 ± 41	1.95% ± 0.09%	0.05		Continent
Itelmen	HO37	North East Asia	Present	0	7	7	42 ± 9	1183 ± 239	10.98% ± 0.91%	0.06		Continent
Jew_Ashkenazi	HO37	Europe	Present	0	7	7	37 ± 7	1033 ± 196	1.7% ± 0.19%	0.12		Continent
Jew_Ashkenazi	IndiaHO	Europe	Present	0	7	7	43 ± 8	1206 ± 217	2.01% ± 0.23%	0.11		Continent
Jew_Ashkenazi (Ashkenazy_Jews)	Behar	Europe	Present	0	21	21	31 ± 2	870 ± 58	1.04% ± 0.05%	0.06		Continent
Jew_Cochin	HO37	South Asia	Present	0	5	5	10 ± 1	286 ± 39	2.39% ± 0.18%	0.12		Continent
Jew_Georgian	HO37	Europe	Present	0	7	7	16 ± 3	439 ± 93	1.93% ± 0.15%	0.1		Continent
Jew_Iranian	HO37	West Asia	Present	0	9	9	41 ± 15	1141 ± 431	1.69% ± 0.31%	0.1		Continent
Jew_Iraqi	HO37	West Asia	Present	0	8	6	15 ± 6	415 ± 162	1.11% ± 0.14%	0.21		Continent
Jew_Libyan	HO37	North Africa	Present	0	9	9	24 ± 2	684 ± 64	2.01% ± 0.11%	0.07		Continent
Jew_Moroccan	HO37	North Africa	Present	0	6	6	46 ± 9	1299 ± 247	2.01% ± 0.21%	0.12		Continent
Jew_Tunisian	HO37	North Africa	Present	0	7	7	33 ± 4	936 ± 107	2.33% ± 0.16%	0.09		Continent
Jew_Yemenite	HO37	West Asia	Present	0	10	8	29 ± 5	813 ± 148	2.01% ± 0.16%	0.09		Continent
Jogi	IndiaHO	South Asia	Present	0	8	8	9 ± 1	245 ± 23	1.05% ± 0.08%	0.14		Continent	Non-Scheduled Tribes
Jordanian	HO37	West Asia	Present	0	12	9	17 ± 8	479 ± 213	0.66% ± 0.08%	0.22		Continent
Ju_hoan_North	HO37	South+E Africa	Present	0	10	6	22 ± 2	626 ± 69	3.82% ± 0.18%	0.06		Continent
Juang	IndiaHO	South Asia	Present	0	22	22	22 ± 1	616 ± 37	2.59% ± 0.09%	0.04		Continent	Scheduled Tribes
Kalash	HO37	South Asia	Present	0	19	16	16 ± 1	459 ± 19	5.62% ± 0.14%	0.03		Continent
Kalash	IndiaHO	South Asia	Present	0	15	15	17 ± 1	474 ± 18	5.62% ± 0.13%	0.03		Continent
Kallar	IndiaHO	South Asia	Present	0	27	27	11 ± 1	307 ± 20	1.15% ± 0.04%	0.06		Continent	Non-Scheduled Tribes
Kalmyk	HO37	North East Asia	Present	0	12	12	19 ± 3	524 ± 91	0.79% ± 0.07%	0.16		Continent
Kamboj	IndiaHO	South Asia	Present	0	38	38	24 ± 2	663 ± 47	1.11% ± 0.04%	0.05		Continent
Kanjad	IndiaHO	South Asia	Present	0	7	7	11 ± 2	309 ± 46	3.19% ± 0.23%	0.07		Continent	Non-Scheduled Tribes
Kankanaey	HO37	East Asia	Present	0	10	10	64 ± 4	1788 ± 101	8.79% ± 0.35%	0.03		Island
Kazakhstan_MLBA_Alakul_Maitan	HO42	North East Asia	Ancient	3720	7	7	136 ± 33	7530 ± 923	2.86% ± 0.41%	0.07	ST
Kazakhstan_MLBA_OyDzhaylau	HO42	North East Asia	Ancient	3530	6	6	68 ± 22	5438 ± 623	2.24% ± 0.41%	0.18	ST
Khairwar	IndiaHO	South Asia	Present	0	7	7	68 ± 10	1903 ± 279	1.79% ± 0.19%	0.12		Continent	Scheduled Tribes
Kharia	IndiaHO	South Asia	Present	0	12	12	11 ± 4	311 ± 125	0.85% ± 0.09%	0.17		Continent	Scheduled Tribes
Khomani	HO37	South+E Africa	Present	0	11	10	12 ± 1	326 ± 32	1.88% ± 0.08%	0.06		Continent
Kondakamari	IndiaHO	South Asia	Present	0	15	15	23 ± 2	649 ± 54	1.57% ± 0.06%	0.06		Continent
Kondh_TN	IndiaHO	South Asia	Present	0	5	5	115 ± 23	3208 ± 654	1.94% ± 0.33%	0.2		Continent
Koryak	HO37	North East Asia	Present	0	11	10	62 ± 5	1731 ± 129	7.37% ± 0.31%	0.04		Continent
Kotwalia	IndiaHO	South Asia	Present	0	5	5	8 ± 2	216 ± 45	2.74% ± 0.28%	0.12		Continent	Scheduled Tribes
Kumhar	IndiaHO	South Asia	Present	0	27	27	23 ± 1	641 ± 18	3.13% ± 0.07%	0.03		Continent	Non-Scheduled Tribes
Kunabi	IndiaHO	South Asia	Present	0	5	5	105 ± 42	2944 ± 1172	1.63% ± 0.45%	0.2		Continent	Non-Scheduled Tribes
Kurumans	IndiaHO	South Asia	Present	0	5	5	23 ± 2	643 ± 68	5.92% ± 0.28%	0.06		Continent	Scheduled Tribes
Kusunda	HO37	South Asia	Present	0	12	7	7 ± 1	192 ± 29	3.43% ± 0.24%	0.09		Continent
Kusunda	IndiaHO	South Asia	Present	0	8	7	6 ± 1	161 ± 31	2.62% ± 0.16%	0.11		Continent
Kyrgyz	HO37	Central Asia	Present	0	13	13	23 ± 9	638 ± 239	0.59% ± 0.11%	0.18		Continent
L_San_Nicolas	HO37	North America	Ancient	1781	10	10	24 ± 6	2463 ± 165	6.8% ± 0.65%	0.12
Latvia_BA	HO37	Europe	Ancient	603	10	10	75 ± 14	2708 ± 379	2.58% ± 0.25%	0.07
Latvia_HG	HO42	Europe	Ancient	7682	16	16	136 ± 10	11488 ± 277	6% ± 0.25%	0.03	HG
Latvia_MN	HO37	Europe	Ancient	6054	5	5	168 ± 23	10747 ± 656	6.76% ± 0.64%	0.06
Lezgin	HO37	North East Asia	Present	0	11	10	108 ± 42	3021 ± 1167	1.38% ± 0.37%	0.11		Continent
Lithuania_EMN_Narva	HO37	Europe	Ancient	4451	6	6	108 ± 17	7479 ± 487	6.68% ± 0.64%	0.06
Lithuanian	HO37	Europe	Present	0	10	10	183 ± 18	5133 ± 495	3.42% ± 0.33%	0.06		Continent
LSCI	HO37	North America	Ancient	815	8	8	77 ± 15	2980 ± 429	9.13% ± 1.27%	0.1
Luhya	HO37	South+E Africa	Present	0	10	8	100 ± 12	2796 ± 323	1.61% ± 0.12%	0.07		Continent
Luo	HO37	South+E Africa	Present	0	10	8	62 ± 10	1742 ± 292	1.03% ± 0.11%	0.11		Continent
Magar	IndiaHO	South Asia	Present	0	26	26	29 ± 2	823 ± 59	1.52% ± 0.08%	0.05		Continent
Makrani	HO37	South Asia	Present	0	22	19	15 ± 2	407 ± 56	0.94% ± 0.05%	0.09		Continent
Makrani	IndiaHO	South Asia	Present	0	18	18	20 ± 2	562 ± 69	0.84% ± 0.05%	0.1		Continent
Malaikuravar	IndiaHO	South Asia	Present	0	7	5	7 ± 1	197 ± 17	14.73% ± 1.02%	0.03		Continent	Scheduled Tribes
Malawi_Chewa	HO37	South+E Africa	Present	0	11	11	92 ± 10	2565 ± 268	1.57% ± 0.1%	0.06		Continent
Malawi_Tumbuka	HO37	South+E Africa	Present	0	10	10	74 ± 6	2080 ± 168	1.5% ± 0.09%	0.06		Continent
Malawi_Yao	HO37	South+E Africa	Present	0	9	9	93 ± 7	2592 ± 204	1.59% ± 0.08%	0.06		Continent
Malay	HO37	East Asia	Present	0	9	9	133 ± 31	3736 ± 875	3.05% ± 0.41%	0.07		Continent
Maltese	HO37	Europe	Present	0	8	8	31 ± 9	865 ± 245	1.57% ± 0.19%	0.12		Island
Mandenka	HO37	West Africa	Present	0	21	17	13 ± 5	375 ± 143	0.59% ± 0.08%	0.15		Continent
Manjhi_Jharkhand	IndiaHO	South Asia	Present	0	5	5	49 ± 14	1373 ± 397	1.59% ± 0.27%	0.2		Continent
Mansi	HO37	North East Asia	Present	0	10	9	50 ± 8	1397 ± 214	3.87% ± 0.29%	0.06		Continent
Masai	HO37	South+E Africa	Present	0	14	11	9 ± 1	253 ± 33	0.56% ± 0.05%	0.13		Continent
Mayan	HO37	Central America	Present	0	21	17	7 ± 1	186 ± 22	4.41% ± 0.22%	0.1		Continent
Mbuti	HO37	Central Africa	Present	0	15	11	21 ± 2	592 ± 42	3.89% ± 0.11%	0.04		Continent
Meena	IndiaHO	South Asia	Present	0	5	5	71 ± 28	1987 ± 783	1.18% ± 0.29%	0.27		Continent
Miao	HO37	East Asia	Present	0	12	10	62 ± 18	1750 ± 502	2.16% ± 0.31%	0.09		Continent
Micronesian	HO37	Australasia	Present	0	10	10	53 ± 5	1474 ± 134	6.24% ± 0.36%	0.04		Island
Minero	IndiaHO	South Asia	Present	0	11	11	18 ± 3	510 ± 87	0.71% ± 0.08%	0.16		Continent
Mixe	HO37	Central America	Present	0	13	11	17 ± 2	470 ± 52	8.65% ± 0.33%	0.09		Continent
Mixtec	HO37	Central America	Present	0	12	10	9 ± 1	265 ± 25	5.23% ± 0.18%	0.1		Continent
Mohali	IndiaHO	South Asia	Present	0	16	16	11 ± 1	297 ± 14	3.12% ± 0.14%	0.04		Continent
Morocco_Iberomaurusian	HO37	North Africa	Ancient	14494	6	6	52 ± 23	15943 ± 652	6.31% ± 1.19%	0.07
Mozabite	HO37	North Africa	Present	0	23	21	21 ± 1	589 ± 38	2.18% ± 0.07%	0.04		Continent
Murut	HO37	East Asia	Present	0	10	9	31 ± 2	876 ± 48	4.78% ± 0.26%	0.05		Island
Nadar	IndiaHO	South Asia	Present	0	14	14	24 ± 2	678 ± 56	1.27% ± 0.07%	0.07		Continent	Non-Scheduled Tribes
Narikuravar	IndiaHO	South Asia	Present	0	7	5	9 ± 1	265 ± 27	10.61% ± 0.69%	0.03		Continent	Non-Scheduled Tribes
Nasioi	HO37	Australasia	Present	0	10	10	52 ± 4	1464 ± 125	9.03% ± 0.43%	0.04		Island
Netherlands_Bell_Beaker	HO37	Europe	Ancient	4026	8	8	116 ± 41	7274 ± 1158	2.49% ± 0.56%	0.1
Newar	IndiaHO	South Asia	Present	0	6	6	37 ± 17	1033 ± 479	1.7% ± 0.38%	0.15		Continent
Nganasan	HO37	North East Asia	Present	0	11	8	20 ± 3	568 ± 76	8.82% ± 0.37%	0.07		Continent
Onge	IndiaHO	South Asia	Present	0	12	7	20 ± 1	569 ± 39	20.63% ± 0.54%	0.05		Island	Scheduled Tribes
Onge (ONG)	HO37	South Asia	Present	0	6	6	21 ± 2	593 ± 45	8.12% ± 0.4%	0.05		Island
Orcadian	HO37	Europe	Present	0	15	13	62 ± 24	1738 ± 681	1.95% ± 0.39%	0.09		Island
Oroqen	HO37	East Asia	Present	0	11	9	77 ± 32	2168 ± 893	2.7% ± 0.63%	0.08		Continent
Ossetian	HO37	North East Asia	Present	0	10	10	23 ± 9	652 ± 242	0.8% ± 0.12%	0.16		Continent
Oswal_Jain	IndiaHO	South Asia	Present	0	6	6	15 ± 4	413 ± 98	1.72% ± 0.13%	0.14		Continent
Palestinian	HO37	West Asia	Present	0	41	35	10 ± 1	268 ± 22	0.81% ± 0.04%	0.07		Continent
Palliyar	IndiaHO	South Asia	Present	0	31	31	21 ± 1	575 ± 24	3.04% ± 0.08%	0.04		Continent	Scheduled Tribes
Panta_Kapu	IndiaHO	South Asia	Present	0	15	15	44 ± 12	1222 ± 329	0.62% ± 0.08%	0.17		Continent
Parhaiya	IndiaHO	South Asia	Present	0	5	5	24 ± 4	669 ± 123	4.23% ± 0.35%	0.09		Continent	Scheduled Tribes
Patel	IndiaHO	South Asia	Present	0	7	7	55 ± 14	1553 ± 394	1.34% ± 0.21%	0.15		Continent
Pima	HO37	Central America	Present	0	16	6	7 ± 1	201 ± 25	9.86% ± 0.56%	0.1		Continent
Poland_Globular_Amphora	HO37	Europe	Ancient	4967	6	6	106 ± 47	7938 ± 1303	3.99% ± 1.27%	0.28
Pulliyar	IndiaHO	South Asia	Present	0	35	35	15 ± 0	416 ± 11	6.82% ± 0.16%	0.02		Continent	Scheduled Tribes
Punjabi	HO37	South Asia	Present	0	12	9	68 ± 16	1911 ± 447	1.28% ± 0.18%	0.13		Continent
Punjabi	IndiaHO	South Asia	Present	0	8	8	41 ± 15	1154 ± 421	0.89% ± 0.18%	0.18		Continent
Quechua	HO37	South America	Present	0	8	6	9 ± 3	253 ± 85	3.8% ± 0.25%	0.18		Continent
Rajbanshi	IndiaHO	South Asia	Present	0	11	11	31 ± 5	869 ± 136	1.21% ± 0.21%	0.1		Continent	Non-Scheduled Tribes
RapaNui	HO37	South America	Present	0	5	5	9 ± 1	263 ± 36	12.25% ± 1%	0.06		Island
Reddy_Telangana	IndiaHO	South Asia	Present	0	7	7	11 ± 2	299 ± 68	0.99% ± 0.09%	0.18		Continent	Non-Scheduled Tribes
Riang (RIA)	HO37	South Asia	Present	0	10	10	14 ± 1	389 ± 39	0.87% ± 0.05%	0.11		Continent
Romania_Mesolithic_IronGates	HO42	Europe	Ancient	8867	7	7	178 ± 17	13843 ± 462	10.23% ± 0.67%	0.05	HG
Russia_Afanasievo	HO42	North East Asia	Ancient	4850	19	19	47 ± 7	6177 ± 198	1.99% ± 0.15%	0.07	ST
Russia_EBA_Yamnaya_Samara	HO42	North East Asia	Ancient	4942	9	9	46 ± 16	6227 ± 455	2.28% ± 0.36%	0.11	ST
Russia_MLBA_Krasnoyarsk	HO42	North East Asia	Ancient	3559	15	15	107 ± 18	6547 ± 492	2.13% ± 0.2%	0.06	ST
Russia_MLBA_Sintashta	HO42	North East Asia	Ancient	3801	35	35	87 ± 26	6232 ± 733	2% ± 0.36%	0.06	ST
Russia_Okunevo_BA	HO37	North East Asia	Ancient	4257	14	14	16 ± 3	4694 ± 79	2.05% ± 0.11%	0.11
Russia_Shamanka_EBA	HO37	North East Asia	Ancient	4178	5	5	12 ± 3	4503 ± 81	4.45% ± 0.47%	0.26
Russia_Shamanka_EN	HO37	North East Asia	Ancient	7541	10	10	70 ± 12	9509 ± 334	3.76% ± 0.42%	0.06
Russia_Srubnaya	HO42	North East Asia	Ancient	3599	10	10	182 ± 41	8692 ± 1155	3.39% ± 0.58%	0.06	ST
Russia_Tagar	HO37	North East Asia	Ancient	2846	8	8	64 ± 18	4624 ± 496	1.8% ± 0.29%	0.15
Russia_Yamnaya_Kalmykia	HO37	North East Asia	Ancient	4677	6	5	61 ± 27	6371 ± 764	2.51% ± 0.5%	0.28
Russian	HO37	North East Asia	Present	0	24	22	195 ± 24	5448 ± 667	2.55% ± 0.22%	0.04		Continent
Saharawi	HO37	North Africa	Present	0	8	8	15 ± 3	409 ± 77	1.81% ± 0.14%	0.09		Continent
Sahariya_MP	IndiaHO	South Asia	Present	0	7	7	28 ± 5	783 ± 146	1.67% ± 0.21%	0.12		Continent	Scheduled Tribes
Samoan	HO37	Australasia	Present	0	8	8	66 ± 4	1861 ± 103	8.34% ± 0.46%	0.04		Island
Sardinian	HO37	Europe	Present	0	31	28	147 ± 13	4114 ± 366	3.36% ± 0.19%	0.04		Island
Saudi	HO37	West Asia	Present	0	8	8	43 ± 11	1215 ± 304	1.83% ± 0.27%	0.11		Continent
Scotland_CA_EBA	HO37	Europe	Ancient	3896	8	7	67 ± 19	5768 ± 544	2.66% ± 0.42%	0.13
Selkup	HO37	North East Asia	Present	0	10	10	17 ± 2	474 ± 54	3.11% ± 0.13%	0.07		Continent
She	HO37	East Asia	Present	0	12	9	20 ± 3	558 ± 80	2.32% ± 0.17%	0.1		Continent
Somali	HO37	South+E Africa	Present	0	14	13	135 ± 17	3774 ± 463	1.28% ± 0.11%	0.07		Continent
Sweden_HG_Motala	HO42	Europe	Ancient	7665	6	6	123 ± 14	11118 ± 389	8.2% ± 0.62%	0.05	HG
Syrian	HO37	West Asia	Present	0	8	8	20 ± 4	561 ± 115	0.92% ± 0.11%	0.16		Continent
Tagalog	HO37	East Asia	Present	0	5	5	92 ± 28	2572 ± 794	4.17% ± 0.66%	0.09		Island
Thai	HO37	East Asia	Present	0	12	8	20 ± 9	573 ± 259	0.76% ± 0.18%	0.25		Continent
Thakur	IndiaHO	South Asia	Present	0	10	10	68 ± 19	1917 ± 535	0.51% ± 0.1%	0.24		Continent
Tofalar	HO37	North East Asia	Present	0	13	10	12 ± 1	343 ± 25	6.24% ± 0.3%	0.05		Continent
Tu	HO37	East Asia	Present	0	12	10	24 ± 9	666 ± 262	1.04% ± 0.19%	0.17		Continent
Tubalar	HO37	North East Asia	Present	0	24	19	14 ± 1	406 ± 15	3.28% ± 0.1%	0.04		Continent
Tunisian	HO37	North Africa	Present	0	8	8	114 ± 29	3185 ± 799	0.87% ± 0.15%	0.17		Continent
Turkish_Balikesir	HO37	Europe	Present	0	5	5	9 ± 1	257 ± 28	5.31% ± 0.38%	0.06		Continent
Tuvinian	HO37	North East Asia	Present	0	10	9	16 ± 3	448 ± 90	1.63% ± 0.11%	0.12		Continent
Ulchi	HO37	North East Asia	Present	0	27	25	59 ± 5	1663 ± 153	3.44% ± 0.16%	0.06		Continent
Ulladan	IndiaHO	South Asia	Present	0	17	17	21 ± 1	579 ± 26	12.4% ± 0.37%	0.03		Continent	Scheduled Tribes
Vellalar (VLR)	HO37	South Asia	Present	0	9	9	13 ± 1	360 ± 21	1.44% ± 0.08%	0.07		Continent
Vysya	IndiaHO	South Asia	Present	0	39	39	53 ± 3	1492 ± 70	2.52% ± 0.08%	0.03		Continent	Non-Scheduled Tribes
WHG	HO42	Europe	Ancient	10162	16	16	162 ± 15	14706 ± 417	9.92% ± 0.58%	0.04	HG
Yadav_Pondicherry	IndiaHO	South Asia	Present	0	12	12	5 ± 1	153 ± 16	1.39% ± 0.11%	0.08		Continent	Non-Scheduled Tribes
Yakut	HO37	North East Asia	Present	0	22	20	19 ± 1	544 ± 27	3.53% ± 0.09%	0.04		Continent
YemenDesert	HO37	West Asia	Present	0	16	16	31 ± 4	882 ± 98	2.38% ± 0.12%	0.06		Continent
YemenHighlands	HO37	West Asia	Present	0	29	29	42 ± 7	1168 ± 190	1.08% ± 0.08%	0.07		Continent
YemenNorthwest	HO37	West Asia	Present	0	28	28	37 ± 5	1035 ± 137	1.15% ± 0.07%	0.07		Continent
Yerukali	IndiaHO	South Asia	Present	0	6	6	19 ± 3	521 ± 71	1.97% ± 0.18%	0.11		Continent	Scheduled Tribes
Yukagir	HO37	North East Asia	Present	0	19	18	27 ± 6	751 ± 178	2.09% ± 0.16%	0.09		Continent
Zapotec	HO37	Central America	Present	0	10	10	12 ± 3	328 ± 92	4.16% ± 0.24%	0.15		Continent
