## Supplementary Table S3 for "Reconstructing the history of founder events using genome-wide patterns of allele sharing across individuals"

### Sheet: Table
Population	Dataset**	Date of founder event (mean (95% CI)) generations*	Date of recent admixture (mean (95% CI)) generations****	Date of older admixture (mean (95% CI)) generations	Do the dates of founder event and admixture statistically overlap?	Ancestry proportion from recent admixture	Ancestral populations for recent admixture	Ancestral populations for older admixture	Reference for dates of admixture***		Footnotes:
Arunthathiyar	IndiaHO	27 (21–32)	103 (74–132)	--	NO	--	ANI-ASI admixture (PCA SNP loading)		Narasimhan et al.		This Table provides a comparison of the estimated founder ages (Tf) with published estimates of admixture ages
Arunthathiyar	IndiaHO	27 (21–32)	109 (84–134)	--	NO	--	ANI-ASI admixture (PCA SNP loading)		Narasimhan et al.
Balochi	HO37	34 (25–42)	19 (13–22)	--	YES	43%	Sindhi [Lithuanian]; Brahui [Brahui]	Makrani; Brahui	GLOBETROTTER		* Estimated founder age in generations Before Present, with associated lower and upper boundaries of the 95% confidence interval shown
Balochi	IndiaHO	34 (23–44)	19 (13–22)	--	YES	43%	Sindhi [Lithuanian]; Brahui [Brahui]	Makrani; Brahui	GLOBETROTTER
BantuKenya	HO37	34 (14–55)	25 (20–31)	--	NO	30%	Ethiopian [EthiopianJew]; Yoruba [Yoruba]	Sandawe; Yoruba	GLOBETROTTER		** Origin of the data:
BantuSA	HO37	62 (50–74)	25 (20–30)	--	YES	27%	SanKhomani; Yoruba		GLOBETROTTER		HO37: v37, Narasimhan et al. (2019)
Belarusian	HO37	168 (127–209)	30 (24–35)	--	YES	8%	Uygur [Daur]; Lithuanian [Lithuanian]	Basque; Lithuanian	GLOBETROTTER		IndiaHO: Nakatsuka et al. (2017)
Bhil	IndiaHO	26 (13–39)	67 (49–85)	--	NO	--	ANI-ASI admixture (PCA SNP loading)		Narasimhan et al.
Biaka	HO37	23 (22–24)	20 (14–28)	--	NO	46%	BantuSA; Yoruba		GLOBETROTTER		*** Reference of the admixture estimates:
Brahui	IndiaHO	22 (19–25)	20 (15–22)	--	NO	2%	BantuKenya; Balochi		GLOBETROTTER		GLOBETROTTER: Hellenthal et al. (2014)
Brahui	HO37	20 (17–23)	20 (15–22)	--	NO	2%	BantuKenya; Balochi		GLOBETROTTER		Narasimhan et al.: Narasimhan et al. (2019)
Burusho	HO37	13 (11–16)	32 (10–40)	255 (61–494)	NO	19%	Uygur [Yi]; Pathan [Pathan]	Yi; Sindhi	GLOBETROTTER
Burusho	IndiaHO	12 (9–14)	32 (10–40)	255 (61–494)	NO	19%	Uygur [Yi]; Pathan [Pathan]	Yi; Sindhi	GLOBETROTTER		**** Recent admixture: if the admixture analysis suggests two admixture events, this column provides the age of the recent event in generations BP, else, it is the admixture age of the single admixture event
Cambodian	HO37	176 (119–233)	20 (15–26)	--	YES	19%	Uygur; Han		GLOBETROTTER		Date of recent admixture: age of the first admixture event in generations BP, with associated 95% confidence interval
China_Lahu	HO37	13 (11–15)	57 (8–86)	--	NO	49%	Cambodian; Yi		GLOBETROTTER		Ancestry proportion from recent admixture: proportion of mixture of the first admixture event
China_Lahu	HO37	13 (11–15)	68 (26–124)	--	NO	25%	Naxi; Cambodian		GLOBETROTTER		Ancestral populations for recent admixture : source populations used for dating. Note Narasimhan et al. use PCA-based SNP loading for dating the ANI-ASI admixture in South Asians. For details, see Narasimhan et al. 2019.
Chuvash	HO37	59 (41–78)	15 (8–29)	126 (58–160)	YES	41%	Uzbekistani [Yakut]; Finnish [Lithuanian]	Yakut; Lithuanian	GLOBETROTTER		Ancestral populations for older admixture : source populations used for dating
Daur	HO37	46 (2–90)	21 (17–24)	--	NO	41%	Tujia; Oroqen		GLOBETROTTER		Date of older admixture (mean (95% CI)) generations: age of the second admixture event in generations BP, with associated 95% confidence interval
Druze	HO37	9 (7–10)	37 (33–41)	--	NO	3%	Yoruba; Cypriot		GLOBETROTTER
Finnish	HO37	183 (123–243)	40 (21–60)	--	YES	45%	Russian [Oroqen]; Norwegian [Norwegian]	Orcadian; Russian	GLOBETROTTER		-- indicates no detected admixture event
GujaratiD	IndiaHO	75 (28–122)	86 (27–145)	--	NO	--	ANI-ASI admixture (PCA SNP loading)		Narasimhan et al.
GujaratiD	HO37	123 (64–182)	86 (27–145)	--	NO	--	ANI-ASI admixture (PCA SNP loading)		Narasimhan et al.
Hakki_Pikki	IndiaHO	9 (7–11)	83 (56–110)	--	NO	--	ANI-ASI admixture (PCA SNP loading)		Narasimhan et al.
Hallaki	IndiaHO	21 (14–28)	114 (81–147)	--	NO	--	ANI-ASI admixture (PCA SNP loading)		Narasimhan et al.
Havik	IndiaHO	19 (13–26)	120 (75–165)	--	NO	--	ANI-ASI admixture (PCA SNP loading)		Narasimhan et al.
Hazara	IndiaHO	15 (10–21)	22 (19–24)	--	NO	45%	Mongola; Iranian		GLOBETROTTER
Hezhen	HO37	9 (1–18)	13 (10–16)	--	NO	49%	Tujia; Oroqen		GLOBETROTTER
Hindumalayali	IndiaHO	12 (8–16)	85 (85–85)	--	NO	--	ANI-ASI admixture (PCA SNP loading)		Narasimhan et al.
Irula	IndiaHO	34 (29–38)	99 (77–121)	--	NO	--	ANI-ASI admixture (PCA SNP loading)		Narasimhan et al.
Irula	HO37	18 (15–21)	99 (77–121)	--	NO	--	ANI-ASI admixture (PCA SNP loading)		Narasimhan et al.
Jew_Cochin	HO37	10 (7–13)	20 (14–27)	--	NO	46%	Iranian [Saudi]; Sindhi [Indian]	Myanmar; Sindhi	GLOBETROTTER
Jogi	IndiaHO	9 (7–10)	93 (64–122)	--	NO	--	ANI-ASI admixture (PCA SNP loading)		Narasimhan et al.
Jordanian	HO37	17 (2–32)	25 (21–28)	--	NO	6%	Yoruba [Yoruba]; Syrian [Saudi]	Palestinian; Georgian	GLOBETROTTER
Kalash	IndiaHO	17 (16–18)	95 (72–21)	--	NO	35%	GermanyAustria [Scottish]; Pathan [Burusho]	Burusho; Naxi	GLOBETROTTER
Kalash	IndiaHO	17 (16–18)	161 (96–226)	--	NO	--	ANI-ASI admixture (PCA SNP loading)		Narasimhan et al.
Kalash	IndiaHO	17 (16–18)	90 (76–33)	--	NO	35%	GermanyAustria [Scottish]; Pathan [Indian]	Naxi; Burusho	GLOBETROTTER
Kalash	HO37	16 (15–18)	95 (72–21)	--	NO	35%	GermanyAustria [Scottish]; Pathan [Burusho]	Burusho; Naxi	GLOBETROTTER
Kalash	HO37	16 (15–18)	161 (96–226)	--	NO	--	ANI-ASI admixture (PCA SNP loading)		Narasimhan et al.
Kalash	HO37	16 (15–18)	90 (76–33)	--	NO	35%	GermanyAustria [Scottish]; Pathan [Indian]	Naxi; Burusho	GLOBETROTTER
Kallar	IndiaHO	11 (10–12)	112 (94–130)	--	NO	--	ANI-ASI admixture (PCA SNP loading)		Narasimhan et al.
Kanjad	IndiaHO	11 (8–14)	106 (77–135)	--	NO	--	ANI-ASI admixture (PCA SNP loading)		Narasimhan et al.
Khomani	HO37	12 (9–14)	6 (3–8)	122 (34–453)	YES	27%	Egyptian [Welsh]; BantuSA [SanNamibia]	SanNamibia; BantuSA	GLOBETROTTER
Kotwalia	IndiaHO	8 (5–11)	79 (44–114)	--	NO	--	ANI-ASI admixture (PCA SNP loading)		Narasimhan et al.
Kumhar	IndiaHO	23 (22–24)	112 (92–132)	--	NO	--	ANI-ASI admixture (PCA SNP loading)		Narasimhan et al.
Kunabi	IndiaHO	105 (23–187)	55 (6–104)	--	NO	--	ANI-ASI admixture (PCA SNP loading)		Narasimhan et al.
Kurumans	IndiaHO	23 (18–28)	109 (76–142)	--	NO	--	ANI-ASI admixture (PCA SNP loading)		Narasimhan et al.
Lezgin	HO37	108 (26–190)	22 (17–28)	--	NO	10%	Uygur [IndianJew]; Turkish [Scottish]	Oroqen; Georgian	GLOBETROTTER
Lithuanian	HO37	183 (149–218)	36 (26–50)	--	YES	1%	Daur [Colombian]; Belorussian [Belorussian]	Russian; Hadza	GLOBETROTTER
Makrani	HO37	15 (11–18)	18 (16–21)	--	NO	5%	BantuSA; Balochi		GLOBETROTTER
Makrani	IndiaHO	20 (15–25)	18 (16–21)	--	NO	5%	BantuSA; Balochi		GLOBETROTTER
Malaikuravar	IndiaHO	7 (6–8)	80 (60–100)	--	NO	--	ANI-ASI admixture (PCA SNP loading)		Narasimhan et al.
Mandenka	HO37	13 (3–23)	19 (12–27)	--	NO	29%	Yoruba; Yoruba		GLOBETROTTER
Mayan	HO37	7 (5–8)	9 (7–10)	--	NO	19%	Spanish [Basque]; Pima [Colombian]	Yoruba; Karitiana	GLOBETROTTER
Mbuti	HO37	21 (18–24)	14 (10–18)	--	YES	42%	Yoruba; BantuSA		GLOBETROTTER
Mozabite	HO37	21 (18–24)	21 (18–24)	--	NO	8%	Yoruba; Moroccan		GLOBETROTTER
Nadar	IndiaHO	24 (20–28)	112 (96–128)	--	NO	--	ANI-ASI admixture (PCA SNP loading)		Narasimhan et al.
Narikuravar	IndiaHO	9 (8–11)	72 (47–97)	--	NO	--	ANI-ASI admixture (PCA SNP loading)		Narasimhan et al.
Oroqen	HO37	77 (15–140)	15 (10–19)	--	NO	23%	Yakut; Daur		GLOBETROTTER
Palestinian	HO37	10 (8–11)	19 (12–24)	55 (41–132)	NO	3%	Yoruba [EthiopianJew]; Jordanian [Jordanian]	Hadza; Jordanian	GLOBETROTTER
Palliyar	IndiaHO	21 (19–22)	107 (85–129)	--	NO	--	ANI-ASI admixture (PCA SNP loading)		Narasimhan et al.
Panta_Kapu	IndiaHO	44 (21–67)	122 (98–146)	--	NO	--	ANI-ASI admixture (PCA SNP loading)		Narasimhan et al.
Patel	IndiaHO	55 (28–83)	101 (64–138)	--	NO	--	ANI-ASI admixture (PCA SNP loading)		Narasimhan et al.
Pima	HO37	7 (5–9)	6 (4–8)	--	NO	12%	Turkish; Maya		GLOBETROTTER
Pulliyar	IndiaHO	15 (14–16)	93 (75–111)	--	NO	--	ANI-ASI admixture (PCA SNP loading)		Narasimhan et al.
Punjabi	IndiaHO	41 (12–71)	49 (14–84)	--	NO	--	ANI-ASI admixture (PCA SNP loading)		Narasimhan et al.
Punjabi	HO37	68 (37–100)	49 (14–84)	--	NO	--	ANI-ASI admixture (PCA SNP loading)		Narasimhan et al.
Reddy_Telangana	IndiaHO	11 (6–15)	104 (80–128)	--	NO	--	ANI-ASI admixture (PCA SNP loading)		Narasimhan et al.
Russian	HO37	195 (148–241)	22 (14–31)	142 (94–-116)	YES	7%	Oroqen [Oroqen]; Polish [Lithuanian]	Oroqen; Lithuanian	GLOBETROTTER
Sardinian	HO37	147 (121–173)	46 (39–57)	--	YES	24%	Egyptian [Hadza]; French [Welsh]	Basque; SouthItalian	GLOBETROTTER
Saudi	HO37	43 (22–65)	23 (18–28)	--	NO	47%	Bedouin [Bedouin]; Syrian [Syrian]	Hadza; Bedouin	GLOBETROTTER
Syrian	HO37	20 (12–28)	25 (20–29)	--	NO	5%	Yoruba [Yoruba]; Iranian [Georgian]	Saudi; Yoruba	GLOBETROTTER
Tu	HO37	24 (5–42)	25 (21–30)	--	NO	9%	Greek; HanNchina		GLOBETROTTER
Tunisian	HO37	114 (58–170)	21 (17–25)	--	YES	8%	Yoruba [Yoruba]; Moroccan [Moroccan]	Saudi; Mozabite	GLOBETROTTER
Ulladan	IndiaHO	21 (19–22)	134 (89–179)	--	NO	--	ANI-ASI admixture (PCA SNP loading)		Narasimhan et al.
Vysya	IndiaHO	53 (48–58)	152 (138–166)	--	NO	--	ANI-ASI admixture (PCA SNP loading)		Narasimhan et al.
Yadav_Pondicherry	IndiaHO	5 (4–7)	112 (81–143)	--	NO	--	ANI-ASI admixture (PCA SNP loading)		Narasimhan et al.
Yakut	HO37	19 (18–21)	9 (3–14)	65 (40–120)	YES	11%	Russian [Russian]; Oroqen [Oroqen]	Russian; Oroqen	GLOBETROTTER
Yerukali	IndiaHO	19 (14–24)	102 (71–133)	--	NO	--	ANI-ASI admixture (PCA SNP loading)		Narasimhan et al.
