## Supplementary Table S4 for "Reconstructing the history of founder events using genome-wide patterns of allele sharing across individuals"

### Sheet: Data curation
Population	Dataset*	Initial number of samples	Samples removed because close relatives^	Sample size post-curation^	Exclusion criterion**		Footnotes:
afghan_hound	Hayward	11	10	1	(2)		It includes the initial number of diploid samples in the original dataset (column C), the number of samples removed because they were close relatives (column D) and the final number of samples after curation (column E).
airedale_terrier	Hayward	12	10	2	(2)		* Origin of the data:
akita	Hayward	12	10	2	(2)		Sams: Sams and Boyko (2019)
alaskan_malamute	Hayward	12	10	2	(2)		Hayward: Hayward et al. (2016)
american_eskimo_dog	Hayward	6	6	0	(2)		^ The value "NA" indicates populations for which the sample size before and/or after curation (i.e. after close relative removal) fell below 5.
american_pit_bull_terrier	Hayward	6	5	1	(2)
american_staffordshire_terrier	Hayward	5	3	2	(2)		Samples were removed based on either one of the following exclusion criteria:
australian_cattle_dog	Hayward	9	6	3	(2)		- a pairwise genetic sharing π with any other individual greater than 45%
australian_shepherd	Hayward	20	17	3	(2)		- at least one run of homozygosity longer than 30.2 Mbp (~ 30 cM)
basenji	Hayward	24	18	6
basset_hound	Hayward	20	17	3	(2)		** Column F specifies the reason of excluding a population from the ASCEND analysis:
beagle	Hayward	25	15	10			(1) Groups with less than 5 individuals
bearded_collie	Hayward	3	3	0	(1)		(2) Groups with post-filtering sample sizes (after filtering on pairwise genetic sharing and ROH segment length, cf. Supplementary Note S6) of less than 5 individuals
bedlington_terrier	Hayward	3	3	0	(1)		(3) Poor exponential fit i.e. NMRSD > 0.29
belgian_malinois	Hayward	6	6	0	(2)		(4) Too low estimated fouder intensity (i.e. If < 0.5%)
belgian_sheepdog	Hayward	3	3	0	(1)
belgian_tervuren	Hayward	18	16	2	(2)
berger_picard	Hayward	1	1	0	(1)
bernese_mountain_dog	Hayward	25	24	1	(2)
bichon_frise	Hayward	21	17	4	(2)
bloodhound	Hayward	7	6	1	(2)
boerboel	Hayward	3	2	1	(1)
border_collie	Hayward	52	37	15
border_terrier	Hayward	26	23	3	(2)
borzoi	Hayward	12	11	1	(2)
boston_terrier	Hayward	21	13	8
bouvier_des_flandres	Hayward	8	8	0	(2)
boxer	Hayward	156	143	13
boxer_mix_peru	Hayward	1	1	0	(1)
briard	Hayward	1	NA	NA	(1)
brittany	Hayward	19	15	4	(2)
brussels_griffon	Hayward	2	1	1	(1)
bull_terrier	Hayward	26	25	1	(2)
bulldog_english	Hayward	24	18	6
bulldog_french	Hayward	27	20	7
bullmastiff	Hayward	11	7	4	(2)
cairn_terrier	Hayward	61	49	12
canaan_dog	Hayward	1	1	0	(1)
cane_corso	Hayward	9	8	1	(2)
cardigan_welsh_corgi	Hayward	4	3	1	(1)
carolina_dog	Hayward	4	4	0	(1)
catahoula_leopard_dog	Hayward	3	2	1	(1)
catahoula_leopard_dog_liberia	Hayward	1	NA	NA	(1)
caucasian_ovcharka	Hayward	1	1	0	(1)
cavalier_king_charles_spaniel	Hayward	51	48	3	(2)
chesapeake_bay_retriever	Hayward	12	10	2	(2)
chihuahua	Hayward	14	10	4	(2)
chinese_crested	Hayward	13	12	1	(2)
chinese_shar-pei	Hayward	19	16	3	(2)
chinook	Hayward	11	10	1	(2)
chow_chow	Hayward	6	4	2	(2)
cocker_spaniel	Hayward	65	53	12
collie	Hayward	10	9	1	(2)
coton_de_tulear	Hayward	2	1	1	(1)
curly-coated_retriever	Hayward	2	2	0	(1)
dachshund	Hayward	28	18	10
dachshund_miniature	Hayward	8	7	1	(2)
dalmatian	Hayward	13	11	2	(2)
dalmatian_croatian	Hayward	4	4	0	(1)
dandie_dinmont_terrier	Hayward	1	1	0	(1)
doberman_pinscher	Hayward	25	19	6
dogue_de_bordeaux	Hayward	3	3	0	(1)
english_cocker_spaniel	Hayward	14	13	1	(2)
english_setter	Hayward	84	81	3	(2)
english_springer_spaniel	Hayward	49	44	5
english_toy_spaniel	Hayward	1	1	0	(1)
eurasier	Hayward	10	10	0	(2)
finnish_spitz	Hayward	12	8	4	(2)
flat-coated_retriever	Hayward	5	5	0	(2)
fox_terrier_wire	Hayward	12	12	0	(2)
german_shepherd_dog	Hayward	133	120	13
german_shepherd_dog_peru	Hayward	1	NA	NA	(1)
german_shorthaired_pointer	Hayward	12	7	5
german_wirehaired_pointer	Hayward	2	2	0	(1)
giant_schnauzer	Hayward	6	6	0	(2)
golden_retriever	Hayward	246	199	47
golden_retriever_indonesia	Hayward	1	1	0	(1)
gordon_setter	Hayward	29	24	5
great_dane	Hayward	19	14	5
great_pyrenees	Hayward	10	8	2	(2)
greater_swiss_mountain_dog	Hayward	10	10	0	(2)
greenland_sledge_dog	Hayward	9	7	2	(2)
greyhound	Hayward	19	17	2	(2)
havanese	Hayward	43	37	6
ibizan_hound	Hayward	1	1	0	(1)
icelandic_sheepdog	Hayward	2	2	0	(1)
irish_setter	Hayward	11	11	0	(2)
irish_water_spaniel	Hayward	1	1	0	(1)
irish_wolfhound	Hayward	211	209	2	(2)
istrian_shorthaired_hound	Hayward	1	NA	NA	(1)
italian_greyhound	Hayward	6	6	0	(2)
jack_russell_terrier	Hayward	30	20	10
japanese_chin	Hayward	4	3	1	(1)
keeshond	Hayward	11	11	0	(2)
kerry_blue_terrier	Hayward	2	1	1	(1)
komondor	Hayward	2	1	1	(1)
labrador_retriever	Hayward	635	470	165
labrador_retriever_brazil	Hayward	1	1	0	(1)
leonberger	Hayward	13	11	2	(2)
lhasa_apso	Hayward	15	12	3	(2)
maltese	Hayward	77	60	17
manchester_terrier_toy	Hayward	2	1	1	(1)
mastiff	Hayward	22	19	3	(2)
miniature_pinscher	Hayward	18	16	2	(2)
miniature_schnauzer	Hayward	60	58	2	(2)
mix	Hayward	140	127	13
munsterlander_large	Hayward	1	1	0	(1)
munsterlander_small	Hayward	1	1	0	(1)
neapolitan_mastiff	Hayward	6	6	0	(2)
new_guinea_singing_dog	Hayward	5	5	0	(2)
newfoundland	Hayward	74	66	8
norfolk_terrier	Hayward	22	22	0	(2)
norwegian_elkhound	Hayward	12	7	5
norwich_terrier	Hayward	3	3	0	(1)
nova_scotia_duck_tolling_retriever	Hayward	19	19	0	(2)
old_english_sheepdog	Hayward	9	6	3	(2)
otterhound	Hayward	9	9	0	(2)
papillon	Hayward	29	21	8
pekingese	Hayward	13	10	3	(2)
pembroke_welsh_corgi	Hayward	14	11	3	(2)
perdiguero	Hayward	1	1	0	(1)
peruvian_inca_orchid	Hayward	11	8	3	(2)
pharaoh_hound	Hayward	2	2	0	(1)
pomeranian	Hayward	15	10	5
poodle	Hayward	26	21	5
poodle_miniature	Hayward	8	7	1	(2)
poodle_toy	Hayward	15	9	6
portuguese_podengo	Hayward	1	1	0	(1)
portuguese_water_dog	Hayward	9	9	0	(2)
pug	Hayward	18	16	2	(2)
puli	Hayward	2	2	0	(1)
pyrenean_shepherd	Hayward	1	1	0	(1)
rat_terrier	Hayward	7	6	1	(2)
redbone_coonhound	Hayward	2	1	1	(1)
rhodesian_ridgeback	Hayward	10	8	2	(2)
rottweiler	Hayward	82	77	5
saint_bernard	Hayward	26	19	7
saluki	Hayward	7	7	0	(2)
samoyed	Hayward	10	8	2	(2)
santal_dog	Hayward	1	NA	NA	(1)
schipperke	Hayward	21	15	6
scottish_deerhound	Hayward	1	1	0	(1)
scottish_terrier	Hayward	22	18	4	(2)
shetland_sheepdog	Hayward	25	21	4	(2)
shiba_inu	Hayward	8	6	2	(2)
shih_tzu	Hayward	27	19	8
shiloh_shepherd	Hayward	1	1	0	(1)
siberian_husky	Hayward	17	9	8
silky_terrier	Hayward	5	5	0	(2)
soft_coated_wheaten_terrier	Hayward	10	10	0	(2)
spinone_italiano	Hayward	2	2	0	(1)
stabyhoun	Hayward	1	1	0	(1)
staffordshire_bull_terrier	Hayward	13	7	6
standard_schnauzer	Hayward	4	3	1	(1)
taiwanese_mountain_dog	Hayward	1	NA	NA	(1)
tibetan_mastiff	Hayward	1	1	0	(1)
tibetan_spaniel	Hayward	30	28	2	(2)
tibetan_terrier	Hayward	6	6	0	(2)
tornjak	Hayward	1	1	0	(1)
toy_fox_terrier	Hayward	4	3	1	(1)
village_dog_afghanistan	Hayward	6	2	4	(2)
village_dog_alaska	Hayward	10	6	4	(2)
village_dog_belize	Hayward	3	2	1	(1)
village_dog_borneo	Hayward	6	6	0	(2)
village_dog_brazil	Hayward	8	3	5	(3)
village_dog_central_namibia	Hayward	1	1	0	(1)
village_dog_colombia	Hayward	7	5	2	(2)
village_dog_congo	Hayward	27	23	4	(2)
village_dog_costa_rica	Hayward	2	NA	NA	(1)
village_dog_dr	Hayward	12	3	9
village_dog_egypt	Hayward	13	10	3	(2)
village_dog_guinea	Hayward	1	1	0	(1)
village_dog_honduras	Hayward	3	3	0	(1)
village_dog_india	Hayward	24	23	1	(2)
village_dog_java	Hayward	2	2	0	(1)
village_dog_lebanon	Hayward	8	7	1	(2)
village_dog_liberia	Hayward	20	15	5
village_dog_mexico	Hayward	15	11	4	(2)
village_dog_namibia	Hayward	12	9	3	(2)
village_dog_palau	Hayward	1	NA	NA	(1)
village_dog_panama	Hayward	1	1	0	(1)
village_dog_peru	Hayward	82	61	21	(4)
village_dog_png	Hayward	12	11	1	(2)
village_dog_portugal	Hayward	9	5	4	(2)
village_dog_puerto_rico	Hayward	6	3	3	(2)
village_dog_qatar	Hayward	7	7	0	(2)
village_dog_sudan	Hayward	1	NA	NA	(1)
village_dog_turkey	Hayward	1	1	0	(1)
village_dog_uganda	Hayward	12	11	1	(2)
village_dog_vietnam	Hayward	15	12	3	(2)
vizsla	Hayward	89	75	14
weimaraner	Hayward	25	22	3	(2)
west_highland_white_terrier	Hayward	19	14	5
whippet	Hayward	6	4	2	(2)
wirehaired_pointing_griffon	Hayward	12	10	2	(2)
xoloitzcuintli	Hayward	7	7	0	(2)
xoloitzcuintli_miniature	Hayward	7	6	1	(2)
yorkshire_terrier	Hayward	178	129	49
beagle	Sams	79	50	29
border_collie	Sams	102	65	37
bulldog	Sams	90	63	27
bulldog_french	Sams	129	83	46
doberman_pinscher	Sams	260	229	31
german_shepherd_dog	Sams	287	227	60
golden_retriever	Sams	198	136	62
labrador_retriever	Sams	310	187	123
poodle	Sams	132	90	42
siberian_husky	Sams	133	92	41
yorkshire_terrier	Sams	72	54	18
