## Supplementary Table S5 for "Reconstructing the history of founder events using genome-wide patterns of allele sharing across individuals"

### Sheet: Feuille 1
Population	Dataset*	Sample size post-curation	Tf (mean ± SE, in generations)§	% If (mean ± SE)+	NRMSD¶		Footnotes:
beagle	Sams	29	19 ± 1	11.28% ± 0.64%	0.0274647		* Dataset:
border_collie	Sams	37	14 ± 1	15.85% ± 0.68%	0.0196244		Sams: Sams and Boyko (2019)
bulldog_french	Sams	46	20 ± 1	26.93% ± 1.41%	0.0215602		Hayward: Hayward et al. (2016)
bulldog	Sams	27	24 ± 1	49.77% ± 2.37%	0.0173956
doberman_pinscher	Sams	31	15 ± 1	43.37% ± 2.45%	0.0123755		^Samples were removed based on either one of the following exclusion criteria:
german_shepherd_dog	Sams	60	15 ± 1	30.06% ± 2.22%	0.0193342		- a pairwise genetic sharing π with any other individual greater than 45%
golden_retriever	Sams	62	15 ± 0	23.12% ± 0.99%	0.0132257		- at least one run of homozygosity longer than 30.2 Mbp (~ 30 cM)
labrador_retriever	Sams	123	14 ± 1	13.41% ± 0.59%	0.0168671
poodle	Sams	42	13 ± 0	18.95% ± 0.77%	0.0174779		Founder event estimation (the outgroup populations were defined as a set of 15 samples randomly picked within the whole datasets):
siberian_husky	Sams	41	12 ± 1	20.5% ± 0.81%	0.0203069		§ Estimated founder age in generations before present, with the associated standard error
yorkshire_terrier	Sams	18	18 ± 1	19.95% ± 1.32%	0.0171595		+ Estimated founder intensity, with the associated standard error
basenji	Hayward	6	9 ± 2	15.83% ± 1.21%	0.0456652		¶ NMRSD is calculated as 1/(max(s)-min(s)) * sqrt(mean((S-s)^2)) where S are the empirical allele sharing values and s are the fitted ones
beagle	Hayward	10	23 ± 2	13.62% ± 0.94%	0.0284202
border_collie	Hayward	15	14 ± 1	28.31% ± 1.65%	0.0163394
boston_terrier	Hayward	8	18 ± 2	24.39% ± 1.59%	0.0313059
boxer	Hayward	13	17 ± 1	77.71% ± 4%	0.00989054
bulldog_english	Hayward	6	23 ± 3	48.29% ± 3.82%	0.027113
bulldog_french	Hayward	7	19 ± 2	31.32% ± 1.94%	0.0266995
cairn_terrier	Hayward	12	15 ± 1	21.05% ± 1.32%	0.0173678
cocker_spaniel	Hayward	12	16 ± 1	24.36% ± 1.36%	0.0205768
dachshund	Hayward	10	18 ± 1	14.49% ± 0.98%	0.0226522
doberman_pinscher	Hayward	6	15 ± 1	59.06% ± 6.01%	0.0247132
english_springer_spaniel	Hayward	5	10 ± 2	20.84% ± 2.56%	0.0445851
german_shepherd_dog	Hayward	13	14 ± 2	32.15% ± 2.11%	0.0236861
german_shorthaired_pointer	Hayward	5	14 ± 2	18.76% ± 1.75%	0.0505488
golden_retriever	Hayward	47	13 ± 0	21.43% ± 0.79%	0.0142226
gordon_setter	Hayward	5	6 ± 2	21.91% ± 2.5%	0.0605644
great_dane	Hayward	5	16 ± 2	35.93% ± 2.62%	0.0291525
havanese	Hayward	6	7 ± 1	20.14% ± 1.51%	0.037514
jack_russell_terrier	Hayward	10	15 ± 2	6.42% ± 0.83%	0.0443879
labrador_retriever	Hayward	165	14 ± 0	13.13% ± 0.5%	0.015398
maltese	Hayward	17	13 ± 1	18.38% ± 1.16%	0.0177176
mix	Hayward	13	7 ± 3	1.39% ± 0.24%	0.168107
newfoundland	Hayward	8	13 ± 1	39.44% ± 2.58%	0.0231731
norwegian_elkhound	Hayward	5	9 ± 1	16.85% ± 1.59%	0.0432805
papillon	Hayward	8	11 ± 1	21.77% ± 1.66%	0.0250114
pomeranian	Hayward	5	17 ± 3	19.45% ± 2%	0.035234
poodle_toy	Hayward	6	15 ± 2	11.2% ± 0.92%	0.0494881
poodle	Hayward	5	11 ± 1	28.38% ± 2.68%	0.0370287
rottweiler	Hayward	5	12 ± 1	52.4% ± 4.52%	0.025403
saint_bernard	Hayward	7	19 ± 1	37.04% ± 2%	0.0241816
schipperke	Hayward	6	9 ± 1	23.53% ± 1.64%	0.0399907
shih_tzu	Hayward	8	16 ± 1	29.62% ± 1.87%	0.0244622
siberian_husky	Hayward	8	11 ± 1	23.48% ± 1.16%	0.0328895
staffordshire_bull_terrier	Hayward	6	19 ± 3	12.26% ± 1.21%	0.0438398
village_dog_dr	Hayward	9	10 ± 3	1.3% ± 0.2%	0.191876
village_dog_liberia	Hayward	5	16 ± 4	6.42% ± 0.57%	0.0839779
vizsla	Hayward	14	11 ± 1	21.56% ± 1.71%	0.0186328
west_highland_white_terrier	Hayward	5	20 ± 2	60.98% ± 4.52%	0.0255391
yorkshire_terrier	Hayward	49	19 ± 1	19.32% ± 1.44%	0.0139326
