## Supplementary Table S6 for "Reconstructing the history of founder events using genome-wide patterns of allele sharing across individuals"

### Sheet: Feuille 1
	Sams dataset				Hayward dataset
	n*	founder age (in generations), mean ± SE	% founder intensity, mean ± SE	NRMSD¶	n*	founder age (in generations), mean ± SE	% founder intensity, mean ± SE	NRMSD¶
beagle	29	19 ± 1	11.28% ± 0.64%	0.0274647	10	23 ± 2	13.62% ± 0.94%	0.0284202
border_collie	37	14 ± 1	15.85% ± 0.68%	0.0196244	15	14 ± 1	28.31% ± 1.65%	0.0163394
bulldog_french	46	20 ± 1	26.93% ± 1.41%	0.0215602	7	19 ± 2	31.32% ± 1.94%	0.0266995
doberman_pinscher	31	15 ± 1	43.37% ± 2.45%	0.0123755	6	15 ± 1	59.06% ± 6.01%	0.0247132
german_shepherd_dog	60	15 ± 1	30.06% ± 2.22%	0.0193342	13	14 ± 2	32.15% ± 2.11%	0.0236861
golden_retriever	62	15 ± 0	23.12% ± 0.99%	0.0132257	47	13 ± 0	21.43% ± 0.79%	0.0142226
labrador_retriever	123	14 ± 1	13.41% ± 0.59%	0.0168671	165	14 ± 0	13.13% ± 0.5%	0.015398
poodle	42	13 ± 0	18.95% ± 0.77%	0.0174779	5	11 ± 1	28.38% ± 2.68%	0.0370287
siberian_husky	41	12 ± 1	20.5% ± 0.81%	0.0203069	8	11 ± 1	23.48% ± 1.16%	0.0328895
yorkshire_terrier	18	18 ± 1	19.95% ± 1.32%	0.0171595	49	19 ± 1	19.32% ± 1.44%	0.0139326
Footnotes:
* Post-curation sample sizes
Estimates shown in red are inconsistent across the two datastes.
¶ NMRSD is calculated as 1/(max(s)-min(s)) * sqrt(mean((S-s)^2)) where S are the empirical allele sharing values and s are the fitted ones
